# Molecular evolution of the Wood-Ljungdahl pathway and the reductive glycine pathway in Thermodesulfobacteriota

**DOI:** 10.1101/2025.09.01.672775

**Authors:** Tomoyuki Wakashima, Keitaro Kume, Yoko Chiba

## Abstract

Carbon fixation is a fundamental metabolic process that sustains ecosystems, yet its origins and evolutionary history remain largely unresolved. In this study, we focused on the Wood-Ljungdahl (WL) pathway, which is considered one of the most ancient carbon fixation pathways and the reductive glycine (rGly) pathway, which shares several reactions with the WL pathway. The evolutionary scenario of the two carbon fixation pathways was inferred in the phylum Thermodesulfobacteriota, which includes microorganisms that operate either the WL pathway or the rGly pathway for autotrophic growth. The timing of gene gain and loss events was inferred by gene presence/absence analyses for both pathways, together with phylogenetic analyses of their key enzymes. Our results suggested that the common ancestor of Thermodesulfobacteriota possessed all genes encoding key enzymes of both pathways; formate dehydrogenase, the carbon monoxide dehydrogenase/acetyl-CoA synthase complex and the glycine cleavage system. Furthermore, analyses of complete gene sets for the WL and rGly pathway, together with downstream genes required for amino acid biosynthesis, supported the possibility that the common ancestor of this phylum had been capable of autotrophic growth through these carbon fixation pathways. Then, multiple lineages have lost the WL and rGly pathway genes independently during subsequent evolution. Gene replacements also occurred in the glycine cleavage system by regaining genes by horizontal gene transfer. These results suggest that carbon fixation pathways in extant organisms in the phylum Thermodesulfobacteriota arose through a combination of vertical inheritance, gene loss, and horizontal gene transfer.
