## Supplemental_Table_S1 for "Molecular evolution of the Wood-Ljungdahl pathway and the reductive glycine pathway in Thermodesulfobacteriota"

### Sheet: Sheet1
Table. S1. Subunit composition of the CODH/ACS complex
Subunit name	Gene name	EC number	KEGG orthologs	Function
AcsA (β)	acsA	1.2.7.4	K00192	Reversible CO₂ reduction
CdhA (α)	cdhA		K00198
CdhB (ε)	cdhB	1.2.7.4	K00195	Use of FAD as electron donor
				(Archaea-specific)
AcsB (α)	acsB	2.3.1.169	K00193	Reversible CO reduction & acetyl-CoA synthesis
CdhC (β)	cdhC		K14138
AcsC (γ)	acsC	2.1.1.245	K00197	Corrinoid Iron Sulfur protein (CoFeSP), H4MPT-corrinoid methyltransferase
CdhE	cdhE
AcsD (δ)	acsD	2.1.1.245	K00194	Corrinoid Iron Sulfur protein (CoFeSP), H4MPT-corrinoid methyltransferase
CdhD	cdhD
AcsE	acsE	2.1.1.258	K15023	THF-corrinoid methyltransferase
				(Bacteria-specific)
