## Supplemental_Table_S2 for "Molecular evolution of the Wood-Ljungdahl pathway and the reductive glycine pathway in Thermodesulfobacteriota"

### Sheet: Sheet1
Supplemental table S2 | Queries used for presence/absence analyses
No	enzyme name	short name	symbol	EC number	KEGG Orthology	query seq ID
1	cytoplasmic formate dehydrogenases_alpha subunit, NADP+-dependent formate dehydrogenase_alpha subunit	FDH-Wa	fdhA	1.17.1.10	K05299	mta:Moth_2312 K05299 formate dehydrogenase (NADP+) alpha subunit [EC:1.17.1.10] | (GenBank) fdhA; formate dehydrogenase alpha subunit (A)
2	cytoplasmic formate dehydrogenases_beta subunit, NADP+-dependent formate dehydrogenase_beta subunit	FDH-Wb	fdhB	1.17.1.10	K15022	mta:Moth_2314 K15022 formate dehydrogenase (NADP+) beta subunit [EC:1.17.1.10] | (GenBank) Respiratory-chain NADH dehydrogenase, 51 kDa subunit (A)
3	formate dehydrogenase G_alpha subunit, formate dehydrogenase (cytochrome-c-553)_alpha subunit	FDH-Ma	-	1.17.2.3	-	SPD34688.1 formate dehydrogenase (cytochrome-c-553), alpha subunit [Desulfovibrio sp. G11]
4	formate dehydrogenase G_beta subunit, formate dehydrogenase (cytochrome-c-553)_beta subunit	FDH-Mb	-	1.17.2.3	-	SPD34687.1 formate dehydrogenase (cytochrome-c-553), beta subunit [Desulfovibrio sp. G11]
5	formate dehydrogenase G_gamma subunit, formate dehydrogenase (cytochrome-c-553)_gamma subunit	FDH-Mg	-	1.17.2.3	-	SPD34685.1 formate dehydrogenase (cytochrome-c-553), gamma subunit [Desulfovibrio sp. G11]
6	formate tetrahydrofolate ligase	Fhs	fhs	6.3.4.3	K01938	mta:Moth_0109 K01938 formate--tetrahydrofolate ligase [EC:6.3.4.3] | (GenBank) Formate-tetrahydrofolate ligase (A)
7	methylenetetrahydrofolate dehydrogenase (NADP+)	FolD	folD	3.5.4.9-1.5.1.5	K01491	mta:Moth_1516 K01491 methylenetetrahydrofolate dehydrogenase (NADP+) / methenyltetrahydrofolate cyclohydrolase [EC:1.5.1.5 3.5.4.9] | (GenBank) methenyltetrahydrofolate cyclohydrolase / 5,10-methylenetetrahydrofolate dehydrogenase (NADP+) (A)
8	methylenetetrahydrofolate reductase (NADH)	MetF	metF	1.5.1.54	K00297	mta:Moth_1191 K00297 methylenetetrahydrofolate reductase (NADH) [EC:1.5.1.54] | (GenBank) Methylenetetrahydrofolate reductase (A)
9	anaerobic carbon-monoxide dehydrogenase catalytic subunit	AcsA	cooS, acsA, cdhA	1.2.7.4	K00192, K00198	mta:Moth_1203 K00198 anaerobic carbon-monoxide dehydrogenase catalytic subunit [EC:1.2.7.4] | (GenBank) carbon-monoxide dehydrogenase, catalytic subunit (A)
10	acetyl-CoA decarbonylase/synthase, CODH/ACS complex subunit beta	AcsB	acsB, cdhC	2.3.1.169	K00193; K14138	mta:Moth_1202 K14138 acetyl-CoA synthase [EC:2.3.1.169] | (GenBank) acetyl-CoA decarbonylase/synthase beta subunit / acetyl-CoA decarbonylase/synthase alpha subunit (A)
11	acetyl-CoA decarbonylase/synthase, CODH/ACS complex subunit gamma	AcsC	acsC, cdhE	2.1.1.245	K00197	mta:Moth_1201 K00197 acetyl-CoA decarbonylase/synthase, CODH/ACS complex subunit gamma [EC:2.1.1.245] | (GenBank) acetyl-CoA decarbonylase/synthase gamma subunit (A)
12	acetyl-CoA decarbonylase/synthase, CODH/ACS complex subunit delta	AcsD	acsD, cdhD	2.1.1.245	K00194	mta:Moth_1198 K00194 acetyl-CoA decarbonylase/synthase, CODH/ACS complex subunit delta [EC:2.1.1.245] | (GenBank) acetyl-CoA decarbonylase/synthase delta subunit (A)
13	5-methyltetrahydrofolate corrinoid/iron sulfur protein methyltransferase	AcsE	acsE	2.1.1.258	K15023	mta:Moth_1197 K15023 5-methyltetrahydrofolate corrinoid/iron sulfur protein methyltransferase [EC:2.1.1.258] | (GenBank) Dihydropteroate synthase, DHPS (A)
14	pyruvate-ferredoxin/flavodoxin oxidoreductase fused	PFO-fused	por, nifJ	1.2.7.1	K03737	mta:Moth_0064 K03737 pyruvate-ferredoxin/flavodoxin oxidoreductase [EC:1.2.7.1 1.2.7.-] | (GenBank) Pyruvate:ferredoxin (flavodoxin) oxidoreductase (A)
15	pyruvate ferredoxin oxidoreductase alpha subunit	PFO-a	porA	1.2.7.1	K00169	mta:Moth_0378 K00169 pyruvate ferredoxin oxidoreductase alpha subunit [EC:1.2.7.1] | (GenBank) pyruvate ferredoxin oxidoreductase, alpha subunit (A)
16	pyruvate ferredoxin oxidoreductase beta subunit	PFO-b	porB	1.2.7.1	K00170	mta:Moth_0379 K00170 pyruvate ferredoxin oxidoreductase beta subunit [EC:1.2.7.1] | (GenBank) ketoisovalerate ferredoxin oxidoreductase, beta subunit (A)
17	pyruvate ferredoxin oxidoreductase gamma subunit	PFO-g	porC, porG	1.2.7.1	K00172	mta:Moth_0376 K00172 pyruvate ferredoxin oxidoreductase gamma subunit [EC:1.2.7.1] | (GenBank) pyruvate ferredoxin oxidoreductase, gamma subunit (A)
18	pyruvate ferredoxin oxidoreductase delta subunit	PFO-d	porD	1.2.7.1	K00171	mta:Moth_0377 K00171 pyruvate ferredoxin oxidoreductase delta subunit [EC:1.2.7.1] | (GenBank) 2-oxoacid:acceptor oxidoreductase, delta subunit, pyruvate/2-ketoisovalerate (A)
19	pyruvate phosphate dikinase PEP/pyruvate-binding protein	PPDK	ppdK	2.7.9.1	K01006	tid:Thein_1409 K01006 pyruvate, orthophosphate dikinase [EC:2.7.9.1] | (GenBank) pyruvate phosphate dikinase PEP/pyruvate-binding protein (A)
20	pyruvate, water dikinase	PPS	pps	2.7.9.2	K01007	tid:Thein_0024 K01007 pyruvate, water dikinase [EC:2.7.9.2] | (GenBank) phosphoenolpyruvate synthase (A)
21	enolase 1/2/3 , phosphopyruvate hydratase	Enolase	ENO1_2_3, eno	4.2.1.11	K01689	mta:Moth_0266 K01689 enolase 1/2/3 [EC:4.2.1.11] | (GenBank) enolase (A)
22	2,3-bisphosphoglycerate-independent phosphoglycerate mutase	IPGM	gpmI	5.4.2.12	K15633	mta:Moth_0265 K15633 2,3-bisphosphoglycerate-independent phosphoglycerate mutase [EC:5.4.2.12] | (GenBank) phosphoglycerate mutase (A)
23	D-3-phosphoglycerate dehydrogenase / 2-oxoglutarate reductase	SerA	serA, PHGDH	1.1.1.95	K00058	mta:Moth_0020 K00058 D-3-phosphoglycerate dehydrogenase / 2-oxoglutarate reductase [EC:1.1.1.95 1.1.1.399] | (GenBank) D-3-phosphoglycerate dehydrogenase (A)
24	phosphoserine aminotransferase	PSTA	serC, PSAT1	2.6.1.52	K00831	eco:b0907 K00831 phosphoserine aminotransferase [EC:2.6.1.52] | (RefSeq) serC; phosphoserine/phosphohydroxythreonine aminotransferase (A)
25	Mg2+ dependent phosphoserine phosphatase 1	dPSP1	serB, PSPH	3.1.3.3	K01079	eco:b4388 K01079 phosphoserine phosphatase [EC:3.1.3.3] | (RefSeq) serB; phosphoserine phosphatase (A)
26	Mg2+ dependent phosphoserine phosphatase 2	dPSP2	-	3.1.3.3	-	AAS82037.1 hypothetical conserved protein [Thermus thermophilus HB27]
27	Mg2+ independent phosphoserine phosphatase1	iPSP1	psp	3.1.3.3	K22305	WP_012962753.1 phosphoserine phosphatase PspA [Hydrogenobacter thermophilus]
28	serine hydroxymethyltransferase / glycine hydroxymethyltransferase	SHMT	glyA, SHMT	2.1.2.1	K00600	mta:Moth_2390 K00600 glycine hydroxymethyltransferase [EC:2.1.2.1] | (GenBank) serine hydroxymethyltransferase (A)
29	glycine cleavage system T protein (aminomethyltransferase)	GCST	gcvT, AMT	2.1.2.10	K00605	dds:Ddes_0786 K00605 glycine cleavage system T protein (aminomethyltransferase) [EC:2.1.2.10] | (GenBank) glycine cleavage system T protein (A)
30	glycine cleavage system P protein (glycine dehydrogenase)	GCSP-all	GLDC, gcvP	1.4.4.2	K00281	eco:b2903 K00281 glycine cleavage system P protein (glycine dehydrogenase) [EC:1.4.4.2] | (RefSeq) gcvP; glycine decarboxylase (A)
31	glycine cleavage system P protein (glycine dehydrogenase) subunit 1	GCSPa	gcvPA	1.4.4.2	K00282	dds:Ddes_0788 K00282 glycine cleavage system P protein (glycine dehydrogenase) subunit 1 [EC:1.4.4.2] | (GenBank) Glycine dehydrogenase (decarboxylating) (A)
32	glycine cleavage system P protein (glycine dehydrogenase) subunit 2	GCSPb	gcvPB	1.4.4.2	K00283	dds:Ddes_0789 K00283 glycine cleavage system P protein (glycine dehydrogenase) subunit 2 [EC:1.4.4.2] | (GenBank) Glycine dehydrogenase (decarboxylating) (A)
33	dihydrolipoyl dehydrogenase	GCSL	DLD, lpd, pdhD	1.8.1.4	K00382	dds:Ddes_0151 K00382 dihydrolipoyl dehydrogenase [EC:1.8.1.4] | (GenBank) dihydrolipoamide dehydrogenase (A)
34	glycine cleavage system H protein	GCSH	gcvH, GCSH	-	K02437	dds:Ddes_0787 K02437 glycine cleavage system H protein | (GenBank) glycine cleavage system H protein (A)
35	glycine/sarcosine/betaine reductase complex component A	GR-A	grdA	1.21.4.2	K10670	dds:Ddes_0118 K10670 glycine/sarcosine/betaine reductase complex component A [EC:1.21.4.2 1.21.4.3 1.21.4.4] | (GenBank) Glycine reductase (A)
36	glycine reductase complex component B subunit alpha and beta	GR-Bab	grdE	1.21.4.2	K10671	dds:Ddes_0112 K10671 glycine reductase complex component B subunit alpha and beta [EC:1.21.4.2] | (GenBank) Sarcosine reductase (A)
37	glycine reductase complex component B subunit gamma	GR-Bg	grdB	1.21.4.2	K10672	dds:Ddes_0113 K10672 glycine reductase complex component B subunit gamma [EC:1.21.4.2] | (GenBank) selenoprotein B, glycine/betaine/sarcosine/D-proline reductase family (A)
38	glycine/sarcosine/betaine reductase complex component C subunit alpha	GR-Ca	grdD	1.21.4.2	K21576	dds:Ddes_0116 K21576 glycine/sarcosine/betaine reductase complex component C subunit alpha [EC:1.21.4.2 1.21.4.3 1.21.4.4] | (GenBank) Glycine reductase (A)
39	glycine/sarcosine/betaine reductase complex component C subunit beta	GR-Cb	grdC	1.21.4.2	K21577	dds:Ddes_0115 K21577 glycine/sarcosine/betaine reductase complex component C subunit beta [EC:1.21.4.2 1.21.4.3 1.21.4.4] | (GenBank) Betaine reductase (A)
