## Supplemental_Table_S3 for "Molecular evolution of the Wood-Ljungdahl pathway and the reductive glycine pathway in Thermodesulfobacteriota"

### Sheet: phylogenetic analysis informati
Supplemental table S3_Queries and summary for phylogenetic analyses
No	enzyme full name	short name	query_ID	number of sequences	number of sites	model
1	cytoplasmic formate dehydrogenases_alpha subunit, NADP+-dependent formate dehydrogenase_alpha subunit	FDH-Wa	>mta:Moth_2312 K05299 formate dehydrogenase (NADP+) alpha subunit [EC:1.17.1.10] | (GenBank) fdhA; formate dehydrogenase alpha subunit (A)	154	524	LG+R6
2	cytoplasmic formate dehydrogenases_beta subunit, NADP+-dependent formate dehydrogenase_beta subunit	FDH-Wb	>mta:Moth_2314 K15022 formate dehydrogenase (NADP+) beta subunit [EC:1.17.1.10] | (GenBank) Respiratory-chain NADH dehydrogenase, 51 kDa subunit (A)	72	350	LG+I+R5
3	formate dehydrogenase G_alpha subunit, formate dehydrogenase (cytochrome-c-553)_alpha subunit	FDH-Ma	>SPD34688.1 formate dehydrogenase (cytochrome-c-553), alpha subunit [Desulfovibrio sp. G11]	77	865	LG+F+I+R5
4	formate dehydrogenase G_beta subunit, formate dehydrogenase (cytochrome-c-553)_beta subunit	FDH-Mb	>SPD34687.1 formate dehydrogenase (cytochrome-c-553), beta subunit [Desulfovibrio sp. G11]	56	95	WAG+I+G4
5	formate dehydrogenase G_gamma subunit, formate dehydrogenase (cytochrome-c-553)_gamma subunit	FDH-Mg	>SPD34685.1 formate dehydrogenase (cytochrome-c-553), gamma subunit [Desulfovibrio sp. G11]	25	70	WAG+I+R3
9	anaerobic carbon-monoxide dehydrogenase catalytic subunit	AcsA	>mbw:MSBRW_0567 K00192 anaerobic carbon-monoxide dehydrogenase, CODH/ACS complex subunit alpha [EC:1.2.7.4] | (GenBank) CO dehydrogenase/acetyl-CoA synthase subunit alpha, CO dehydrogenase subcomplex (A) >mta:Moth_1203 K00198 anaerobic carbon-monoxide dehydrogenase catalytic subunit [EC:1.2.7.4] | (GenBank) carbon-monoxide dehydrogenase, catalytic subunit (A)	84	563	LG+R7
10	acetyl-CoA decarbonylase/synthase, CODH/ACS complex subunit beta	AcsB	>mbw:MSBRW_0569 K00193 acetyl-CoA decarbonylase/synthase, CODH/ACS complex subunit beta [EC:2.3.1.169] | (GenBank) CO dehydrogenase/acetyl-CoA synthase subunit beta, acetyl-CoA synthase (A) >mta:Moth_1202 K14138 acetyl-CoA synthase [EC:2.3.1.169] | (GenBank) acetyl-CoA decarbonylase/synthase beta subunit / acetyl-CoA decarbonylase/synthase alpha subunit (A)	50	680	LG+I+G4
11	acetyl-CoA decarbonylase/synthase, CODH/ACS complex subunit gamma	AcsC	>mbw:MSBRW_0572 K00197 acetyl-CoA decarbonylase/synthase, CODH/ACS complex subunit gamma [EC:2.1.1.245] | (GenBank) 5-tetrahydromethanopterin:corrinoid iron-sulfur protein methyltransferase (A) >mta:Moth_1201 K00197 acetyl-CoA decarbonylase/synthase, CODH/ACS complex subunit gamma [EC:2.1.1.245] | (GenBank) acetyl-CoA decarbonylase/synthase gamma subunit (A)	60	402	LG+F+I+G4
12	acetyl-CoA decarbonylase/synthase, CODH/ACS complex subunit delta	AcsD	>mbw:MSBRW_0571 K00194 acetyl-CoA decarbonylase/synthase, CODH/ACS complex subunit delta [EC:2.1.1.245] | (GenBank) CO dehydrogenase/acetyl-CoA synthase subunit delta, corrinoid iron-sulfur subcomplex small subunit (A) >mta:Moth_1198 K00194 acetyl-CoA decarbonylase/synthase, CODH/ACS complex subunit delta [EC:2.1.1.245] | (GenBank) acetyl-CoA decarbonylase/synthase delta subunit (A)	55	291	LG+I+G4
13	5-methyltetrahydrofolate corrinoid/iron sulfur protein methyltransferase	AcsE	>mta:Moth_1197 K15023 5-methyltetrahydrofolate corrinoid/iron sulfur protein methyltransferase [EC:2.1.1.258] | (GenBank) Dihydropteroate synthase, DHPS (A)	45	384	LG+I+G4
14	pyruvate-ferredoxin/flavodoxin oxidoreductase fused	PFO-fused	>mta:Moth_0064 >DbPFO_Copy1_g6283.t1O_Dysnectes_brevis_MRO >DbPFO_Copy2_g376.t1_Dysnectes_brevis >DbPFO_Copy3_g5647.t1_Dysnectes_brevis >KpPFO_Copy1_c11319_g1_i1_p1_Kipferlia_bialata_MRO >KpPFO_Copy2_c5830_g1_i2.p1_Kipferlia_bialata >KpPFO_Copy3_c4190_g1_i1.p1_Kipferlia_bialata	331	933	LG+F+I+R10
15	pyruvate ferredoxin oxidoreductase alpha subunit	PFO-a	>WP_324348199.1 >mta:Moth_0378 >mta:Moth_1922 >tid:Thein_1420	111	321	LG+F+I+R5
16	pyruvate ferredoxin oxidoreductase beta subunit	PFO-b	>WP_027174689.1 >mta:Moth_0379 >mta:Moth_1921 >tid:Thein_1421	192	182	LG+I+R7
17	pyruvate ferredoxin oxidoreductase gamma subunit	PFO-g	>WP_027174704.1 >mta:Moth_0376 >mta:Moth_1924 >tid:Thein_1418	285	93	LG+I+R5
25	Mg2+ dependent phosphoserine phosphatase 1	dPSP1	>CAL6692040.1 phosphoserine phosphatase [Escherichia coli] >XKU28030.1 Phosphoserine phosphatase [Saccharomyces cerevisiae] >NP_001357451.1 phosphoserine phosphatase [Homo sapiens]	73	270	LG+R5
26	Mg2+ dependent phosphoserine phosphatase 2	dPSP2	>AAS82037.1 hypothetical conserved protein [Thermus thermophilus HB27]	60	119	Q.pfam+I+G4
27	Mg2+ independent phosphoserine phosphatase1	iPSP1	>WP_012962753.1 phosphoserine phosphatase PspA [Hydrogenobacter thermophilus]	98	69	Q.pfam+R5
28	serine hydroxymethyltransferase / glycine hydroxymethyltransferase	SHMT	>mta:Moth_2390 >DbSHMT_g6342.t1_Dysnectes_brevis_MRO >KpSHMT_c9069_g1_i1.p1_Kipferlia_bialata_MRO >SPD36358.1_glycine hydroxymethyltransferase [Desulfovibrio sp. G11]	174	385	LG+R8
29	glycine cleavage system T protein (aminomethyltransferase)	GCST	>SPD34453.1 Aminomethyltransferase, glycine cleavage system T-protein [Desulfovibrio sp. G11] >WP_025773190.1 glycine cleavage system aminomethyltransferase GcvT [Moorella thermoacetica] >KbGCST_c7914_g1_i1.p4_Kipferlia_bialata_MRO GCST_longest_orfs_c7914_g1_i1.p4 type:complete len:390 gc:universal c7914_g1_i1:4441-3272(-) >DbGCST_DN1109_c5_g1_i1.p1_Dysnectes_brevis_MRO Dysnectes2023_only.id_head…	163	261	Q.pfam+R8
31	glycine cleavage system P protein (glycine dehydrogenase) subunit 1	GCSPa	>Dysnectes_GcvPA DbGCSP1_g3993.t1_Dysnectes_brevis_MRO Dysnectes2023_only.id_header.TD.2023_kraken2masurca_braker2_g3993.t1 >ATD81723.1 K00282 GcvPA glycine dehydrogenase (decarboxylating) [Desulfovibrio sp. G11] >Kipferlia_GcvPA KbGCSP1_c7809_g1_i1.p1_Kipferlia_bialata_MRO GCSP1_longest_orfs_c7809_g1_i1.p1 type:5prime_partial len:482 gc:universal c7809_g1_i1:1-1446(+) Top to aminomethyl-transfer…	128	344	Q.pfam+I+R7
32	glycine cleavage system P protein (glycine dehydrogenase) subunit 2	GCSPb	>Dysnectes_GcvPB DbGCSP2_DN11255_c1_g1_i1.p1_Dysnectes_brevis_MRO Dysnectes2023_only.id_header.TD.2023_TD_TRINITY_DN11255_c1_g1_i1.p1 >WP_012624422.1 ATD81722.1 K00283 GcvPB glycine dehydrogenase (aminomethyl-transferring) [Desulfovibrio sp. G11] >Kipferlia_GcvPB KbGCSP2_c7761_1_i1.p1_Kipferlia_bialata_MRO GCSP2_longest_orfs_c7761_g1_i1.p1 type:complete len:520 gc:universal c7761_g1_i1:108-1667(+…	117	377	LG+I+R6
33	dihydrolipoyl dehydrogenase	GCSL	>WP_012623803.1 MULTISPECIES: dihydrolipoyl dehydrogenase [Desulfovibrio] >WP_072312042.1 MULTISPECIES: dihydrolipoyl dehydrogenase [Desulfovibrio] >WP_071520599.1 dihydrolipoyl dehydrogenase [Moorella thermoacetica] >WP_025773102.1 dihydrolipoyl dehydrogenase [Moorella thermoacetica] >DbGCSL_Copy1_DN3711_c0_g1_i2.p3_g7376.t1_Dysnectes_brevis_MRO >KbGCSL_Copy1_c9266_g1_i1.p1_Kipferlia_bialata_MRO	167	338	Q.pfam+R8
34	glycine cleavage system H protein	GCSH	>SPD34452.1 Glycine cleavage system H-protein [Desulfovibrio sp. G11] >SPD35585.1 2-oxo acid dehydrogenase, lipoyl-binding site, H-Protein [Desulfovibrio sp. G11] >WP_013906762.1 glycine cleavage system protein GcvH [Thermodesulfatator indicus] >WP_011393442.1 glycine cleavage system protein GcvH [Moorella thermoacetica] >KbGCSH_c6710_g1_i1.p1_Kipferlia_bialata_MRO_proteome_not_found GCSH glycine…	201	117	Q.pfam+I+R6
35	glycine/sarcosine/betaine reductase complex component A	GR-A	>SPD35548.1 Glycine reductase complex, component A [Desulfovibrio sp. G11]	24	150	LG+G4
36	glycine reductase complex component B subunit alpha and beta	GR-Bab	>SPD35542.1 Glycine reductase complex, component B, subunits alpha and beta [Desulfovibrio sp. G11]	23	412	LG+G4
37	glycine reductase complex component B subunit gamma	GR-Bg	>SPD35543.1 Glycine reductase complex, component B, subunits alpha and beta [Desulfovibrio sp. G11]	42	387	Q.pfam+G4
38	glycine/sarcosine/betaine reductase complex component C subunit alpha	GR-Ca	>tr|B8J241|B8J241_DESDA Glycine reductase OS=Desulfovibrio desulfuricans (strain ATCC 27774 / DSM 6949 / MB) OX=525146 GN=Ddes_0116 PE=4 SV=1	93	188	LG+I+G4
39	glycine/sarcosine/betaine reductase complex component C subunit beta	GR-Cb	>tr|B8J240|B8J240_DESDA Betaine reductase OS=Desulfovibrio desulfuricans (strain ATCC 27774 / DSM 6949 / MB) OX=525146 GN=Ddes_0115 PE=4 SV=1	85	188	LG+I+G4
