## Supplemental_Table_S4 for "Molecular evolution of the Wood-Ljungdahl pathway and the reductive glycine pathway in Thermodesulfobacteriota"

### Sheet: A_e-value
Supplemental table S4A_BLAST results_e-value
Clade	No	Name	01_FDH-Wa	02_FDH-Wb	03_FDH-Ma	04_FDH-Mb	05_FDH-Mg	06_Fhs	07_FolD	08_MetF	9_AcsA	10_AcsB	11_AcsC	12_AcsD	13_AcsE	14_PFO-fused	15_PFO-a	16_PFO-b	17_PFO-g	18_PFO-d	19_PPDK	20_PPS	21_Enolase	22_IPGM	23_SerA	24_PSTA	25_dPSP1	26_dPSP2	27_iPSP1	28_SHMT	29_GCST	30_GCSP-all	31_GCSPa	32_GCSPb	33_GCSL	34_GCSH	35_GR-A	36_GR-Bab	37_GR-Bg	38_GR-Ca	39_GR-Cb
A	1	Desulfovibrio desulfuricans	0	3.95e-131	0	6.72e-169	1.64e-109	1.1e-159	1.63e-111	2.31e-12	3.87e-156	No hit	No hit	No hit	1.29e-28	0	1.4e-35	1.37e-15	7.23e-08	8.95e-08	3.2e-06	1.88e-56	0	8.92e-172	1.89e-52	No hit	No hit	No hit	1.05e-11	0	0	5.95e-63	0	0	0	3.44e-93	8.26e-116	0	0	0	0
A	2	Desulfovibrio fairfieldensis	1.25e-121	3.11e-75	0	2.61e-129	5.68e-54	1.48e-165	2.16e-104	5.77e-11	No hit	No hit	No hit	No hit	2.85e-26	0	2.75e-37	3.09e-16	2.17e-07	1.21e-08	No hit	2.95e-56	0	2.32e-175	7.07e-60	No hit	No hit	No hit	3.26e-09	0	0	1.38e-70	0	0	8.19e-51	9.12e-74	2.49e-93	0	0	2.81e-163	0
A	3	Desulfonatronum lacustre	6.38e-70	1.26e-99	0	6.91e-76	1.01e-09	No hit	2.54e-100	3.14e-07	2.33e-157	No hit	1.79e-12	No hit	2.99e-30	0	6.74e-33	7.66e-18	2.85e-11	1.44e-07	4.13e-06	3.76e-65	0	9.81e-97	1.64e-45	No hit	3.77e-65	No hit	2.94e-09	0	6.02e-147	8.15e-61	0	0	3.63e-50	3.35e-48	No hit	No hit	No hit	No hit	No hit
A	4	Desulfonatronum thiodismutans	7.89e-75	5.65e-99	0	8.14e-76	4.09e-07	No hit	1.36e-101	3.69e-07	1.54e-159	No hit	1.82e-11	No hit	2.33e-28	0	2.88e-32	3.96e-16	2.94e-11	2.74e-08	4.38e-06	6.04e-64	0	3.22e-92	3.1e-31	No hit	7.9e-63	No hit	3.03e-08	0	5.63e-142	1.86e-61	0	0	3.7e-45	3.83e-49	No hit	No hit	No hit	No hit	No hit
A	5	Desulfomicrobium baculatum	0	4.67e-94	0	3.92e-85	9.15e-11	0	4.09e-112	1.02e-35	7.59e-156	No hit	1.46e-10	No hit	2.07e-31	0	8.15e-33	1.43e-17	2.05e-08	2.68e-10	No hit	0	0	0	No hit	No hit	5.01e-64	No hit	4.63e-19	2.25e-178	4.14e-154	9.47e-68	0	0	6.28e-52	2.64e-51	No hit	No hit	No hit	No hit	No hit
A	6	Desulfoplanes formicivorans	0	5.23e-167	0	3.18e-99	No hit	6.85e-156	1.36e-109	2.26e-12	5.22e-150	No hit	No hit	No hit	1.35e-28	0	2.12e-33	4.32e-14	3.31e-08	4.23e-11	1.94e-07	5.13e-59	0	0	No hit	No hit	1.46e-64	No hit	1.39e-16	0	1.38e-142	2.05e-67	0	0	2.19e-65	3.73e-52	No hit	No hit	No hit	No hit	No hit
A	7	Desulfonatronovibrio hydrogenovorans	3.53e-73	3.45e-74	0	2.25e-52	No hit	No hit	6.21e-106	1.7e-08	2.44e-156	No hit	2.46e-09	No hit	1.08e-27	2.98e-37	2.42e-98	2.64e-88	1.86e-37	5.15e-18	7.02e-06	3.82e-64	0	1.09e-180	4.94e-21	No hit	No hit	No hit	No hit	0	9.28e-141	5.03e-68	0	0	8.87e-50	1.36e-40	No hit	No hit	No hit	No hit	No hit
A	8	Desulfonauticus submarinus	4.15e-78	5.08e-81	0	6.56e-81	8.75e-07	No hit	3.33e-104	1.69e-10	No hit	No hit	No hit	No hit	2.92e-31	3.21e-40	1.19e-107	1.02e-83	1.85e-37	5.71e-18	No hit	3.02e-59	0	0	5.63e-39	No hit	No hit	No hit	No hit	0	8.66e-146	1.34e-74	0	0	1.4e-64	1.73e-53	No hit	No hit	No hit	No hit	No hit
A	9	Desulfohalobium retbaense	2.75e-72	4.37e-74	0	2.56e-81	2.24e-09	No hit	2.45e-102	3.05e-09	2.13e-154	No hit	No hit	No hit	4.47e-31	0	4.2e-32	1.18e-16	7.03e-11	1.31e-09	5.02e-06	2.82e-56	0	0	No hit	No hit	7.32e-65	No hit	9.04e-19	0	5.21e-143	3.3e-67	0	0	4.44e-55	3.79e-52	No hit	No hit	1.37e-06	No hit	No hit
A	10	Desulfofervidus auxilii	8.24e-33	1.37e-42	1.98e-17	No hit	1.91e-09	No hit	2.48e-97	4.72e-80	No hit	No hit	No hit	No hit	No hit	1.11e-41	4.72e-113	1.34e-77	7.93e-43	1.24e-19	9.03e-07	0	0	0	1.95e-165	No hit	No hit	No hit	No hit	0	2.39e-100	9.5e-76	1.56e-161	3.33e-168	3.98e-87	7.77e-35	No hit	No hit	No hit	No hit	No hit
B	11	Desulfocapsa sulfexigens	0	2.99e-100	1.95e-79	3.48e-16	No hit	1.03e-161	1.63e-111	2.12e-124	1.38e-159	0	4.02e-120	1.15e-78	3.64e-46	0	7e-34	1.85e-11	6.26e-06	1.16e-08	0	0	0	1.14e-98	1.11e-161	1.75e-113	No hit	No hit	3.08e-14	0	No hit	No hit	No hit	No hit	1.05e-50	No hit	No hit	No hit	No hit	No hit	No hit
B	12	Desulfobulbus propionicus	1.91e-123	3.43e-104	3.91e-44	3.06e-28	No hit	No hit	1.63e-118	1.28e-11	No hit	No hit	1.2e-06	No hit	6.74e-22	0	1.21e-28	9.49e-12	4.4e-08	4.2e-08	0	0	0	0	3.86e-38	5.93e-114	No hit	4.09e-06	2.21e-29	2.65e-165	3.18e-52	4.09e-87	1.35e-111	7.9e-135	8.42e-91	2.12e-35	No hit	No hit	No hit	No hit	No hit
B	13	Desulfurivibrio alkaliphilus	0	8.67e-99	0	1.43e-41	No hit	5.07e-167	1.31e-115	1.28e-120	5.32e-141	0	1.21e-126	3.01e-83	1.92e-50	0	5.88e-33	3.99e-13	No hit	1.28e-09	0	0	0	0	1.68e-169	1.74e-116	No hit	No hit	1.1e-28	0	No hit	No hit	No hit	No hit	1.28e-53	No hit	No hit	No hit	No hit	No hit	No hit
B	14	Thermodesulfatator indicus	0	1.08e-09	1.55e-87	2.08e-18	No hit	3.41e-169	9.02e-110	2.86e-126	4.13e-165	0	4.74e-121	4.43e-78	6.72e-50	3.49e-47	3.41e-121	2.72e-87	3.53e-35	1.01e-18	0	0	0	0	2.35e-177	No hit	No hit	1.65e-13	4.85e-20	0	No hit	No hit	No hit	No hit	4.02e-13	6.63e-33	No hit	No hit	No hit	No hit	No hit
B	15	Thermodesulfatator atlanticua	3.66e-138	6.62e-15	3.65e-90	5.12e-21	3.5e-06	3.27e-169	1.09e-104	1.32e-124	4.6e-169	0	3.19e-122	1.65e-80	3.27e-51	3.54e-42	1.2e-114	1.81e-85	2.96e-33	3.39e-18	0	0	0	0	0	No hit	No hit	1.55e-15	6.86e-23	0	No hit	No hit	No hit	No hit	9.39e-12	3.33e-32	No hit	No hit	No hit	No hit	No hit
B	16	Thermodesulfatator autotrophicus	0	3.12e-10	2.2e-91	1.34e-18	No hit	1.37e-169	1.93e-108	6.13e-126	4.01e-161	0	2.43e-120	1.04e-79	1.09e-44	3.34e-47	2.15e-121	3.89e-87	1.42e-34	1.98e-18	0	0	0	0	4.71e-177	No hit	No hit	5.66e-18	1.11e-20	0	No hit	No hit	No hit	No hit	5.76e-13	1.48e-32	No hit	No hit	No hit	No hit	No hit
B	17	Caldimicrobium thiodismutans	6.41e-131	No hit	2.05e-39	3.49e-13	No hit	5.72e-174	2.24e-111	3.74e-115	2.5e-126	0	1.98e-122	1.98e-74	2.15e-49	1.02e-46	1.08e-106	5.52e-85	7.97e-37	1.47e-16	0	0	3.07e-175	No hit	4.89e-170	No hit	No hit	4.48e-12	4.99e-09	2.94e-175	No hit	No hit	No hit	No hit	2.61e-08	2.25e-21	No hit	No hit	No hit	No hit	No hit
B	18	Thermodesulfobacterium commune	2.75e-86	3.67e-14	0	4.39e-52	9.35e-09	1.46e-141	4.73e-112	2.88e-112	No hit	0	9.7e-108	2.12e-83	1.7e-54	3.91e-44	2.63e-104	3.4e-88	1.26e-38	8.24e-18	0	0	0	1.1e-06	3.45e-146	No hit	No hit	1.19e-11	No hit	0	No hit	No hit	No hit	No hit	4.12e-11	4.62e-17	No hit	No hit	No hit	No hit	No hit
B	19	Thermodesulfobacterium geofontis	1.04e-86	1.05e-12	0	7.91e-51	3.34e-10	6.43e-169	1.75e-118	1.05e-123	8.11e-107	0	2.62e-114	2.25e-82	1.71e-48	5.73e-47	1.74e-107	3.36e-84	1.28e-37	3.36e-16	0	0	0	No hit	1.09e-168	No hit	No hit	No hit	1.62e-17	0	No hit	No hit	No hit	No hit	2.91e-09	2.2e-17	No hit	No hit	No hit	No hit	No hit
B	20	Thermosulfurimonas dismutans	7.06e-136	1.76e-11	1.46e-90	3.4e-20	No hit	2.08e-170	2.25e-115	1.92e-127	5.37e-162	0	5.09e-132	8.55e-74	3.02e-52	5.19e-42	4.02e-117	4.57e-79	4.77e-37	8.3e-19	0	0	0	0	1.94e-177	No hit	No hit	1.2e-15	8.31e-23	0	No hit	No hit	No hit	No hit	3.29e-13	3.18e-31	No hit	No hit	No hit	No hit	No hit
B	21	Thermosulfurimonas marina	0	1.27e-11	2.09e-51	1.36e-23	No hit	2.78e-174	1.02e-116	3.71e-128	4.03e-130	0	2.58e-130	8.84e-78	2.2e-55	1.91e-43	5.42e-117	2.03e-78	2.88e-36	7.83e-19	0	0	0	0	1.5e-175	No hit	No hit	2.99e-16	3.06e-18	0	No hit	No hit	No hit	No hit	1.9e-12	2.21e-16	No hit	No hit	No hit	No hit	No hit
B	22	Thermosulfuriphilus ammonigenes	0	2.53e-96	0	1.85e-48	7.5e-07	1.7e-179	5.95e-112	7.68e-138	6.01e-153	0	1.05e-123	1.32e-84	9.77e-47	2.63e-42	2e-113	2.52e-82	6.96e-41	3.62e-21	0	0	0	0	6.68e-175	No hit	No hit	3.01e-13	4.33e-19	0	No hit	No hit	No hit	No hit	3.35e-14	1.87e-31	No hit	No hit	No hit	No hit	No hit
B	23	Dissulfuribacter thermophilus	0	2.38e-94	5.79e-50	1.17e-19	No hit	1.66e-177	1.45e-114	1.02e-121	1.96e-167	0	3.9e-137	1.4e-79	3.63e-51	5.79e-45	1.52e-115	3.45e-87	9.25e-40	1.68e-17	0	0	0	0	1.84e-164	2.88e-113	No hit	No hit	No hit	0	No hit	No hit	No hit	No hit	8.85e-46	No hit	No hit	No hit	No hit	No hit	No hit
C	24	Desulfobacter postgatei	2.24e-58	5.35e-112	1.27e-16	1.2e-15	No hit	1.08e-168	6.33e-97	6.96e-126	No hit	No hit	No hit	No hit	1.76e-33	0	2.82e-29	2.69e-16	9.47e-11	5.12e-07	0	0	0	0	8.83e-143	4.15e-99	1.62e-62	No hit	1.7e-12	2.82e-171	9.16e-50	1.62e-83	3.13e-103	4.63e-153	1.93e-68	9.31e-36	No hit	No hit	No hit	No hit	No hit
C	25	Desulfoluna butyratoxydans	0	3.08e-127	4.82e-58	8.47e-18	3.24e-10	1.46e-167	2.53e-55	2.92e-123	6.13e-156	0	1.26e-135	1.28e-91	2.63e-53	0	4.14e-98	1.14e-62	2.96e-23	1.9e-13	2.24e-81	4.69e-37	0	0	5.08e-54	7.88e-102	8.45e-66	No hit	9.49e-21	0	1.14e-58	2.34e-91	2.94e-120	1.25e-145	2.31e-130	1.15e-41	No hit	No hit	No hit	No hit	No hit
C	26	Desulforegula conservatrix	0	2.29e-92	1.04e-58	2.19e-19	3.14e-07	2.69e-156	5.34e-99	2.11e-08	No hit	No hit	No hit	No hit	3.68e-09	0	4.13e-33	7.15e-15	2.55e-06	1.32e-06	4.8e-81	9.45e-60	0	0	No hit	1.57e-104	No hit	No hit	7.17e-24	0	No hit	No hit	No hit	No hit	1.09e-63	No hit	No hit	No hit	No hit	No hit	No hit
C	27	Desulfosudis oleivorans	0	9.68e-106	0	7.5e-61	6.2e-10	2.46e-149	3.71e-91	1.86e-130	1.6e-150	0	1.95e-140	1.42e-95	1.5e-53	0	6.82e-105	1.13e-66	2.6e-24	6.35e-12	0	1.49e-56	0	0	8.35e-152	2.29e-110	No hit	No hit	No hit	0	No hit	No hit	No hit	No hit	6.15e-49	No hit	No hit	No hit	No hit	No hit	No hit
C	28	Desulfococcus multivorans	0	9.66e-118	7.12e-64	1.06e-19	1.16e-09	1.92e-145	1.25e-91	3.67e-127	1.14e-158	0	7.18e-137	2.49e-97	7.23e-46	0	7.33e-122	5.28e-72	5.28e-24	8.31e-08	0	6.58e-55	0	0	7.87e-158	5.66e-103	No hit	No hit	1.19e-11	0	5.1e-49	5.93e-82	6.53e-106	8.87e-142	3.07e-82	3.16e-30	No hit	No hit	No hit	No hit	No hit
C	29	Desulfosarcina ovata	0	2.63e-168	3.86e-61	1.28e-20	4.03e-06	2.75e-150	2.72e-94	3.44e-120	5.51e-173	0	3.31e-134	4.57e-91	1.53e-46	0	4.25e-36	7.93e-15	9.45e-09	2.41e-08	0	5.23e-50	0	0	2.47e-158	9.26e-102	No hit	No hit	1.22e-15	0	1.28e-46	5.74e-82	3.16e-113	4.53e-138	1.11e-82	1.45e-31	No hit	No hit	No hit	No hit	No hit
C	30	Desulfatirhabdium butyrativorans	0	2.91e-124	0	1.02e-76	2.18e-06	5.39e-151	3.14e-68	6.49e-128	7.39e-159	0	1.15e-129	9.06e-92	9.18e-51	0	2e-32	3.78e-16	1.89e-10	4.82e-10	0	2.02e-58	0	0	7.67e-160	6.98e-98	No hit	2.68e-13	2.19e-16	0	5e-55	3.09e-83	1.95e-107	4.22e-139	2.46e-93	3.72e-39	No hit	No hit	1.65e-09	No hit	No hit
C	31	Magnetomorum sp	0	6.21e-107	1.1e-60	1.31e-17	No hit	5.37e-151	1.56e-91	8.88e-125	2.99e-126	0	1.32e-131	1.78e-91	5.66e-53	0	1.07e-120	2.07e-85	1.3e-21	2.03e-07	0	5.13e-37	0	0	5.61e-154	7.6e-95	No hit	7.61e-15	No hit	0	No hit	No hit	No hit	No hit	1.44e-09	No hit	No hit	No hit	No hit	No hit	No hit
C	32	Desulfatibacillum aliphaticivorans	0	4.07e-123	0	3.68e-37	8.24e-06	3.8e-156	3.11e-89	4.84e-123	6.75e-154	0	5.25e-131	3.68e-94	2.9e-59	0	2.47e-35	4.58e-14	4.77e-07	1.74e-09	7.84e-80	2.09e-28	0	1.65e-145	8.18e-158	2.08e-108	No hit	No hit	2.18e-17	0	No hit	No hit	No hit	No hit	1.45e-44	No hit	No hit	No hit	No hit	No hit	No hit
C	33	Desulfatiglans anilini	0	4.6e-129	0	6.3e-67	No hit	4.42e-148	6.98e-94	4.21e-129	1.13e-156	0	1.34e-141	8.39e-82	2.11e-55	0	2.27e-96	1.38e-13	1.07e-32	2.68e-14	0	0	0	No hit	1.11e-162	6.68e-98	No hit	8.4e-15	1.13e-13	4.5e-172	No hit	No hit	No hit	No hit	1.22e-37	1.16e-27	No hit	No hit	No hit	No hit	No hit
C	34	Syntrophobacter fumaroxidans	0	9.02e-114	0	3.19e-83	No hit	7.07e-156	1.19e-102	9.66e-119	3.04e-157	0	1.83e-134	1.13e-87	7.63e-50	7.23e-40	2.59e-106	2.36e-78	1.84e-29	1.39e-17	0	1.03e-72	0	2.32e-103	1.79e-158	2.35e-103	No hit	2.18e-11	1.01e-24	0	No hit	No hit	No hit	No hit	6.08e-78	2.79e-13	No hit	No hit	No hit	4.31e-06	No hit
C	35	Thermodesulforhabdus norvegica	0	2.13e-118	5.58e-64	3.58e-19	8.89e-07	4.84e-157	7.12e-107	6.54e-126	1.3e-154	0	1.42e-128	8.28e-84	1.05e-51	1.91e-38	1.11e-120	7.88e-83	1.83e-38	2.64e-18	0	6.65e-61	0	1.23e-113	3.11e-154	3.77e-100	No hit	5.97e-08	No hit	0	No hit	No hit	No hit	No hit	2.14e-16	1.04e-13	No hit	No hit	No hit	No hit	No hit
C	36	Desulfarculus baarsii	0	3.88e-172	8.33e-62	4.23e-16	No hit	7.62e-169	6.44e-79	1.67e-118	7.24e-153	0	2.26e-126	1.08e-91	1.15e-57	4.11e-42	5.79e-105	9.95e-87	1.61e-33	1.13e-10	4.45e-93	5.47e-49	0	0	4.12e-87	No hit	No hit	No hit	2.81e-26	1.18e-148	No hit	No hit	No hit	No hit	9.52e-127	3.82e-33	No hit	No hit	No hit	No hit	No hit
C	37	Adiutrix intracellularis	1.73e-177	1.07e-90	2.17e-40	6.91e-11	No hit	2.12e-168	4.4e-85	1.26e-117	2.59e-141	0	2.36e-112	1.05e-84	4.59e-44	8.13e-39	4e-102	2.17e-69	8.3e-33	1.72e-19	3.75e-88	1.22e-25	0	2.02e-116	6.41e-77	2.3e-97	No hit	No hit	3.34e-13	1.01e-167	No hit	No hit	No hit	No hit	1.77e-12	6.18e-20	No hit	No hit	No hit	No hit	No hit
C	38	Desulfobacca acetoxidans	0	1.33e-111	2.29e-60	5.39e-07	No hit	1.69e-145	1.32e-100	5.54e-127	3.18e-164	0	2.14e-115	1.7e-86	6.91e-51	5.59e-71	4.56e-108	2.73e-79	5.35e-33	9.47e-13	8.46e-84	0	4.94e-180	2.46e-06	6.67e-162	No hit	No hit	1.28e-06	1.16e-34	4.36e-179	No hit	No hit	No hit	No hit	4.91e-20	8.8e-26	No hit	No hit	No hit	No hit	No hit
D	39	Smithella sp	0	5.53e-132	4.05e-56	2.61e-11	No hit	No hit	1.14e-120	5.11e-70	No hit	No hit	5.14e-09	No hit	1.59e-40	7.48e-38	4.58e-104	5.29e-74	1.43e-36	1.21e-15	0	1.86e-24	0	9.87e-116	2.01e-48	No hit	No hit	No hit	1.87e-11	0	3.31e-80	1.07e-84	2.63e-112	8.79e-150	2.37e-43	2.42e-36	No hit	No hit	No hit	No hit	No hit
D	40	Syntrophus aciditrophicus	0	2.52e-89	0	1.04e-45	No hit	0	3.17e-107	2.08e-43	No hit	No hit	2.04e-11	No hit	7.48e-35	0	5.93e-94	3.91e-76	1.52e-33	1.53e-21	5.89e-09	0	0	2.33e-64	2.06e-149	No hit	No hit	2.99e-11	No hit	0	No hit	No hit	No hit	No hit	7.45e-17	1.8e-29	2.56e-48	2.41e-158	1.05e-176	No hit	8.44e-149
D	41	Syntrophorhabdus aromaticivorans	0	1.57e-111	0	1.16e-29	No hit	1.38e-153	4.05e-106	No hit	3.71e-166	0	5.99e-122	1.11e-90	4.1e-51	1.76e-45	2.43e-108	5.56e-70	3.25e-32	1.36e-17	0	4.64e-48	0	No hit	5.07e-142	No hit	8.1e-11	No hit	1.97e-34	0	No hit	No hit	No hit	No hit	8.24e-06	No hit	No hit	No hit	No hit	No hit	No hit
D	42	Desulfomonile tiedjei	0	2.87e-134	0	6.04e-78	1.89e-06	5.9e-168	1.55e-108	4.34e-124	9.15e-138	0	1.36e-134	4.01e-81	1.11e-51	5.36e-39	7.45e-100	1.24e-76	5.76e-34	2.66e-16	6.32e-81	6.63e-80	0	4.11e-06	1.49e-157	3.77e-105	No hit	No hit	6.93e-23	2.01e-175	2.76e-50	6.23e-83	6.09e-115	1.93e-142	1.32e-95	1.61e-39	2.01e-64	2.15e-111	2.15e-174	1.02e-101	3.47e-161
E	43	Geobacter metallireducens	5.54e-179	7.15e-160	0	7.69e-32	No hit	No hit	1.26e-131	1.43e-63	1.12e-95	No hit	No hit	No hit	4.12e-43	0	3.26e-37	1.4e-13	5.04e-07	1.07e-06	3.41e-90	0	0	0	1.21e-143	No hit	No hit	3.85e-08	1.49e-20	0	5.28e-103	8.48e-76	1.29e-156	4.4e-162	1.55e-75	6.24e-36	No hit	No hit	No hit	No hit	No hit
E	44	Trichlorobacter lovleyi	2.64e-179	7.37e-152	8.19e-33	1.94e-19	No hit	No hit	1.02e-134	5.39e-08	No hit	No hit	No hit	No hit	9.67e-18	0	2.76e-32	1.27e-14	1.01e-09	1.77e-07	4.3e-92	1.14e-21	0	0	8.81e-135	No hit	No hit	2.14e-06	2.42e-17	0	5.81e-106	8.21e-71	6.24e-162	1.14e-163	3.21e-78	4.49e-32	No hit	No hit	No hit	No hit	No hit
E	45	Geopsychrobacter electrodiphilus	0	0	0	2.13e-39	No hit	No hit	3.39e-129	No hit	No hit	No hit	1.82e-07	No hit	1.34e-17	0	6.02e-93	3.27e-72	2.57e-21	1.85e-14	1.24e-86	6.41e-25	0	0	6.37e-147	3.29e-99	No hit	3.04e-08	3.37e-15	0	1.31e-70	1.42e-88	5.49e-118	3.67e-149	2.29e-83	1.18e-38	No hit	No hit	1.43e-10	No hit	No hit
E	46	Desulfuromonas acetoxidans	3.65e-180	5.74e-166	0	1.23e-29	No hit	No hit	3.21e-132	1.46e-69	No hit	No hit	No hit	No hit	9.44e-40	0	5.01e-34	4.45e-13	1.54e-09	2.3e-08	1.13e-91	0	0	0	3.79e-151	No hit	1.52e-67	1.39e-07	1.13e-18	0	No hit	No hit	No hit	No hit	2.72e-80	3.04e-32	No hit	No hit	No hit	No hit	No hit
E	47	Syntrophotalea acetylenica	0	3.16e-93	1.56e-62	No hit	No hit	No hit	5.49e-73	6.87e-37	No hit	No hit	No hit	No hit	2.98e-37	0	4.95e-84	5.13e-58	7.44e-16	3.28e-14	2.23e-91	0	0	0	3.44e-136	No hit	8.05e-66	4.93e-07	2.89e-19	0	No hit	No hit	No hit	No hit	1.84e-88	3.04e-22	No hit	No hit	No hit	No hit	No hit
E	48	Trichloromonas sp	7.18e-175	1.44e-169	2.78e-16	1.19e-16	No hit	No hit	3.46e-134	2.42e-39	No hit	No hit	No hit	No hit	2.67e-36	0	4.17e-35	1.19e-13	7.38e-09	2.96e-08	7.39e-91	0	0	0	5.04e-154	No hit	2.19e-67	1.88e-10	1.37e-16	0	No hit	No hit	No hit	No hit	4.3e-81	4.28e-35	No hit	No hit	No hit	No hit	No hit
E	49	Desulfuromonas acetexigens	2.78e-127	9.35e-175	2.31e-24	4.95e-18	No hit	No hit	2.95e-124	7.8e-37	No hit	No hit	No hit	No hit	3.46e-41	0	7.4e-33	1.67e-14	2.3e-07	4.13e-08	3.62e-89	2.16e-25	0	0	1.72e-144	No hit	6.63e-63	2.38e-08	1.21e-23	0	No hit	No hit	No hit	No hit	3.39e-72	No hit	2.91e-64	1.17e-99	3.61e-145	5.84e-109	2.4e-179
E	50	Geothermobacter ehrlichii	0	5.03e-168	0	1.52e-39	No hit	0	3.59e-134	1.7e-72	0	No hit	No hit	No hit	1.59e-17	0	2.46e-95	1.91e-68	1.56e-17	3.08e-15	3.29e-91	4.58e-24	0	0	4.64e-146	8.78e-113	No hit	4.23e-16	6.71e-23	0	8.04e-72	8.17e-95	2.31e-136	2.22e-154	4e-83	9.95e-37	No hit	No hit	3.26e-06	No hit	No hit
E	51	Geoalkalibacter ferrihydriticus	1.07e-180	4.68e-164	0	6.52e-37	No hit	No hit	3.13e-137	5.83e-73	No hit	No hit	1.03e-11	No hit	2.14e-41	0	4.4e-34	2.5e-11	3.39e-09	3.72e-06	8.94e-92	0	0	0	2.19e-146	No hit	1.38e-64	5.33e-11	5.56e-22	0	1.36e-62	1.05e-93	8.01e-115	2.71e-141	4.83e-85	1.3e-37	No hit	No hit	No hit	No hit	No hit
E	52	GWC2 55-46	1.31e-135	5.53e-89	1.65e-38	3.29e-07	No hit	0	6.92e-121	1.08e-76	No hit	No hit	7.54e-09	No hit	1.4e-44	1.85e-46	2.48e-115	5.76e-58	5.8e-31	3.34e-13	6.63e-77	9.62e-31	0	0	7.98e-156	No hit	No hit	No hit	4.2e-18	0	3.09e-74	1.14e-84	2.94e-124	2.69e-140	6.68e-94	3.28e-40	No hit	No hit	No hit	No hit	No hit
E	53	Dadabacteria bacterium	6.78e-60	7.64e-39	1.8e-13	7.06e-09	No hit	No hit	3.25e-103	2.14e-15	No hit	No hit	No hit	No hit	1.66e-11	No hit	No hit	No hit	No hit	1.12e-09	No hit	8.64e-26	0	No hit	6.52e-154	No hit	No hit	5.87e-12	2.14e-41	1.24e-172	4.02e-71	0	1.63e-49	7.76e-69	1.27e-79	3.21e-41	No hit	No hit	No hit	No hit	No hit
E	54	Deferrisoma camini	0	0	3.99e-83	1.03e-16	2.87e-08	0	8.17e-90	6.63e-125	6.31e-164	0	4.65e-110	1.29e-96	3.73e-49	0	1.36e-122	6.07e-72	1.43e-38	5.27e-12	1.22e-83	1.56e-79	0	0	7.97e-159	No hit	No hit	3.21e-14	1.17e-19	5.18e-174	3.61e-50	2.09e-89	2.89e-104	2.18e-149	5.69e-98	1.23e-37	No hit	No hit	4.06e-09	No hit	No hit
other	55	Myxococcus fulvus	4.15e-52	2.04e-34	0	7.04e-25	No hit	0	1.58e-115	7.51e-06	No hit	No hit	No hit	No hit	1.3e-24	No hit	No hit	No hit	No hit	No hit	No hit	6.67e-28	0	0	8.3e-55	9.81e-100	2.74e-55	8.1e-16	2.97e-25	0	1.79e-73	0	6.49e-52	5.23e-63	3.8e-95	2.62e-39	No hit	No hit	No hit	No hit	No hit
other	56	Myxococcus xanthus	6.91e-53	6.11e-36	1.29e-11	1.96e-06	No hit	0	9.69e-116	2.95e-06	No hit	No hit	No hit	No hit	2.38e-23	No hit	No hit	No hit	No hit	No hit	9.74e-14	1.08e-163	0	0	1.87e-55	8.4e-98	9.99e-62	4.72e-17	1.46e-21	0	1.14e-72	0	2.06e-50	3.58e-64	2.82e-97	1.1e-41	No hit	No hit	No hit	No hit	No hit
other	57	Sorangium cellulosum	3.55e-141	1.33e-46	8.33e-37	2.41e-11	No hit	No hit	6.2e-107	1.24e-68	No hit	No hit	No hit	No hit	2.71e-13	2.28e-08	4.53e-07	No hit	No hit	No hit	5.28e-85	1.56e-79	9.41e-177	1.36e-152	5.17e-59	1.92e-99	1.41e-57	1.07e-09	2.55e-16	2.17e-144	3.72e-66	2.72e-76	1.02e-111	1.29e-129	1.08e-77	2.24e-30	No hit	No hit	No hit	No hit	No hit
other	58	Cystobacter fuscus	6.41e-121	3.88e-39	0	9.78e-26	No hit	No hit	6.46e-112	1.78e-06	No hit	No hit	No hit	No hit	7.18e-16	No hit	No hit	No hit	No hit	No hit	6.91e-12	3.62e-162	0	No hit	1.91e-58	1.8e-98	2.39e-57	3.14e-18	1.34e-28	0	1.02e-78	0	2.85e-50	1.26e-59	7.99e-96	8.58e-35	No hit	No hit	No hit	No hit	No hit
other	59	Bdellovibrio bacteriovorus	2.31e-49	3.45e-13	No hit	No hit	No hit	No hit	1.53e-88	No hit	No hit	No hit	No hit	No hit	No hit	No hit	No hit	No hit	No hit	No hit	2.02e-90	4.2e-31	6.07e-179	No hit	2.75e-57	No hit	No hit	3.65e-10	4.54e-09	6.64e-179	1.26e-64	0	9.16e-56	1.65e-65	4.2e-86	1.51e-33	No hit	No hit	No hit	No hit	No hit
other	60	Bacteriovorax stolpiiprotein	5.54e-43	2.32e-11	No hit	No hit	No hit	No hit	5.36e-75	5.46e-09	No hit	No hit	No hit	No hit	1.75e-09	No hit	No hit	No hit	No hit	No hit	1.28e-88	5.59e-34	4.46e-171	1.23e-137	1.92e-69	2.87e-13	4.83e-69	7.93e-12	1.02e-15	1.03e-168	7.27e-57	1.03e-118	3.33e-48	1.58e-91	1.81e-89	3.09e-41	No hit	No hit	No hit	No hit	No hit

### Sheet: B_coverage
Supplemental table S4B_BLAST results_coverage
Clade	No	Name	01_FDH-Wa	02_FDH-Wb	03_FDH-Ma	04_FDH-Mb	05_FDH-Mg	06_Fhs	07_FolD	08_MetF	9_AcsA	10_AcsB	11_AcsC	12_AcsD	13_AcsE	14_PFO-fused	15_PFO-a	16_PFO-b	17_PFO-g	18_PFO-d	19_PPDK	20_PPS	21_Enolase	22_IPGM	23_SerA	24_PSTA	25_dPSP1	26_dPSP2	27_iPSP1	28_SHMT	29_GCST	30_GCSP-all	31_GCSPa	32_GCSPb	33_GCSL	34_GCSH	35_GR-A	36_GR-Bab	37_GR-Bg	38_GR-Ca	39_GR-Cb
A	1	Desulfovibrio desulfuricans	99	95	100	100	100	99	99	72	91	No hit	No hit	No hit	98	99	93	49	92	56	8	91	99	98	51	No hit	No hit	No hit	83	98	100	43	100	100	100	100	100	100	100	100	100
A	2	Desulfovibrio fairfieldensis	75	60	100	100	97	99	98	66	No hit	No hit	No hit	No hit	99	99	93	59	84	69	No hit	90	99	98	52	No hit	No hit	No hit	76	97	99	47	100	99	93	100	92	100	100	100	99
A	3	Desulfonatronum lacustre	66	61	99	98	84	No hit	97	37	94	No hit	27	No hit	99	99	91	75	31	66	9	60	98	96	53	No hit	70	No hit	76	99	99	42	100	99	96	95	No hit	No hit	No hit	No hit	No hit
A	4	Desulfonatronum thiodismutans	70	60	99	98	61	No hit	98	46	94	No hit	27	No hit	99	99	91	74	31	65	9	60	98	98	51	No hit	70	No hit	76	99	99	42	100	99	96	92	No hit	No hit	No hit	No hit	No hit
A	5	Desulfomicrobium baculatum	99	60	99	99	86	99	98	91	92	No hit	25	No hit	98	99	91	67	32	67	No hit	99	98	99	No hit	No hit	70	No hit	87	99	99	42	100	99	99	88	No hit	No hit	No hit	No hit	No hit
A	6	Desulfoplanes formicivorans	98	94	99	97	No hit	99	98	95	93	No hit	No hit	No hit	98	99	92	68	31	67	22	90	98	99	No hit	No hit	65	No hit	89	98	99	42	100	99	92	97	No hit	No hit	No hit	No hit	No hit
A	7	Desulfonatronovibrio hydrogenovorans	69	60	99	68	No hit	No hit	99	75	93	No hit	25	No hit	99	31	92	97	97	80	8	57	98	100	38	No hit	No hit	No hit	No hit	99	98	42	100	99	93	90	No hit	No hit	No hit	No hit	No hit
A	8	Desulfonauticus submarinus	70	60	99	98	84	No hit	99	91	No hit	No hit	No hit	No hit	98	33	89	98	97	83	No hit	90	98	98	59	No hit	No hit	No hit	No hit	99	100	45	100	99	98	97	No hit	No hit	No hit	No hit	No hit
A	9	Desulfohalobium retbaense	66	60	99	98	61	No hit	98	95	92	No hit	No hit	No hit	99	99	92	67	32	65	8	87	98	98	No hit	No hit	88	No hit	86	99	98	41	100	99	98	90	No hit	No hit	29	No hit	No hit
A	10	Desulfofervidus auxilii	75	71	29	No hit	86	No hit	99	96	No hit	No hit	No hit	No hit	No hit	31	97	97	99	81	9	99	99	98	98	No hit	No hit	No hit	No hit	98	98	41	99	99	98	93	No hit	No hit	No hit	No hit	No hit
B	11	Desulfocapsa sulfexigens	99	60	99	77	No hit	99	99	99	93	96	99	90	89	98	92	60	31	64	99	99	96	96	99	98	No hit	No hit	91	98	No hit	No hit	No hit	No hit	97	No hit	No hit	No hit	No hit	No hit	No hit
B	12	Desulfobulbus propionicus	75	60	99	93	No hit	No hit	100	63	No hit	No hit	27	No hit	87	99	91	67	31	64	99	99	99	98	52	99	No hit	91	92	98	66	44	99	98	97	90	No hit	No hit	No hit	No hit	No hit
B	13	Desulfurivibrio alkaliphilus	99	65	99	95	No hit	99	100	99	94	96	99	90	89	99	92	60	No hit	63	99	99	96	99	100	99	No hit	No hit	92	99	No hit	No hit	No hit	No hit	97	No hit	No hit	No hit	No hit	No hit	No hit
B	14	Thermodesulfatator indicus	89	44	99	81	No hit	99	99	99	92	94	99	90	90	30	89	97	96	83	100	100	99	99	100	No hit	No hit	47	94	98	No hit	No hit	No hit	No hit	67	95	No hit	No hit	No hit	No hit	No hit
B	15	Thermodesulfatator atlanticua	75	44	99	82	66	99	99	99	91	94	99	90	90	30	89	97	96	83	99	99	99	99	98	No hit	No hit	53	88	100	No hit	No hit	No hit	No hit	72	94	No hit	No hit	No hit	No hit	No hit
B	16	Thermodesulfatator autotrophicus	92	44	99	81	No hit	99	99	99	91	94	99	90	82	30	89	97	96	83	100	100	99	98	100	No hit	No hit	52	97	98	No hit	No hit	No hit	No hit	72	95	No hit	No hit	No hit	No hit	No hit
B	17	Caldimicrobium thiodismutans	75	No hit	77	80	No hit	99	99	98	93	94	99	92	90	31	90	97	96	80	99	99	98	No hit	100	No hit	No hit	53	82	98	No hit	No hit	No hit	No hit	40	94	No hit	No hit	No hit	No hit	No hit
B	18	Thermodesulfobacterium commune	71	44	97	96	63	94	99	98	No hit	94	98	98	90	32	87	97	96	80	52	99	99	20	100	No hit	No hit	51	No hit	97	No hit	No hit	No hit	No hit	67	94	No hit	No hit	No hit	No hit	No hit
B	19	Thermodesulfobacterium geofontis	70	44	97	98	88	99	99	98	88	94	99	98	91	33	89	97	99	81	99	99	98	No hit	100	No hit	No hit	No hit	91	99	No hit	No hit	No hit	No hit	63	80	No hit	No hit	No hit	No hit	No hit
B	20	Thermosulfurimonas dismutans	75	44	99	86	No hit	99	99	98	91	96	99	91	91	31	89	97	96	80	99	99	99	98	100	No hit	No hit	41	80	99	No hit	No hit	No hit	No hit	62	97	No hit	No hit	No hit	No hit	No hit
B	21	Thermosulfurimonas marina	89	44	76	88	No hit	99	99	98	89	96	99	90	90	31	89	97	99	80	99	99	99	99	100	No hit	No hit	87	70	99	No hit	No hit	No hit	No hit	67	92	No hit	No hit	No hit	No hit	No hit
B	22	Thermosulfuriphilus ammonigenes	89	71	99	84	58	99	99	99	89	94	99	97	90	32	95	97	100	83	99	99	99	98	100	No hit	No hit	53	86	98	No hit	No hit	No hit	No hit	75	93	No hit	No hit	No hit	No hit	No hit
B	23	Dissulfuribacter thermophilus	99	71	76	97	No hit	99	100	98	93	96	100	97	90	32	95	97	96	82	99	99	97	99	100	99	No hit	No hit	No hit	97	No hit	No hit	No hit	No hit	97	No hit	No hit	No hit	No hit	No hit	No hit
C	24	Desulfobacter postgatei	75	79	25	82	No hit	99	99	99	No hit	No hit	No hit	No hit	98	99	92	92	88	63	99	99	98	98	100	99	67	No hit	80	99	66	42	99	98	96	90	No hit	No hit	No hit	No hit	No hit
C	25	Desulfoluna butyratoxydans	99	93	58	80	54	99	99	99	92	96	100	98	89	99	90	93	97	79	35	51	98	98	53	99	65	No hit	82	99	86	42	99	98	99	90	No hit	No hit	No hit	No hit	No hit
C	26	Desulforegula conservatrix	99	60	72	93	44	99	100	63	No hit	No hit	No hit	No hit	64	99	97	68	95	63	35	57	96	98	No hit	99	No hit	No hit	97	99	No hit	No hit	No hit	No hit	97	No hit	No hit	No hit	No hit	No hit	No hit
C	27	Desulfosudis oleivorans	99	70	99	94	47	99	99	99	94	96	99	98	98	99	95	95	89	78	99	56	97	98	100	99	No hit	No hit	No hit	100	No hit	No hit	No hit	No hit	97	No hit	No hit	No hit	No hit	No hit	No hit
C	28	Desulfococcus multivorans	99	71	91	82	56	99	99	99	94	96	99	98	99	99	91	94	99	64	99	68	97	98	98	99	No hit	No hit	71	99	66	42	99	98	99	86	No hit	No hit	No hit	No hit	No hit
C	29	Desulfosarcina ovata	99	94	74	82	68	99	99	99	95	96	99	90	98	99	91	68	88	71	99	58	97	98	98	99	No hit	No hit	92	99	66	42	99	98	98	79	No hit	No hit	No hit	No hit	No hit
C	30	Desulfatirhabdium butyrativorans	99	72	99	93	76	99	99	99	92	96	100	98	91	99	92	82	94	83	99	56	97	99	97	99	No hit	55	91	99	86	42	99	95	98	90	No hit	No hit	35	No hit	No hit
C	31	Magnetomorum sp	99	70	72	92	No hit	99	99	99	94	96	99	98	95	99	90	95	98	61	98	42	96	99	96	99	No hit	94	No hit	99	No hit	No hit	No hit	No hit	37	No hit	No hit	No hit	No hit	No hit	No hit
C	32	Desulfatibacillum aliphaticivorans	99	97	95	92	63	99	99	99	96	96	99	98	99	99	92	69	46	88	34	51	97	99	100	99	No hit	No hit	77	99	No hit	No hit	No hit	No hit	93	No hit	No hit	No hit	No hit	No hit	No hit
C	33	Desulfatiglans anilini	99	93	99	98	No hit	99	99	99	95	96	99	89	91	99	87	69	91	79	99	99	97	No hit	100	99	No hit	59	91	100	No hit	No hit	No hit	No hit	94	80	No hit	No hit	No hit	No hit	No hit
C	34	Syntrophobacter fumaroxidans	99	60	99	98	No hit	99	99	99	92	96	99	98	91	32	91	96	97	82	99	56	99	98	100	99	No hit	53	98	99	No hit	No hit	No hit	No hit	96	77	No hit	No hit	No hit	24	No hit
C	35	Thermodesulforhabdus norvegica	75	70	59	82	83	99	99	99	95	97	99	98	98	31	97	93	99	82	99	54	99	96	97	99	No hit	49	No hit	99	No hit	No hit	No hit	No hit	71	77	No hit	No hit	No hit	No hit	No hit
C	36	Desulfarculus baarsii	87	93	60	84	No hit	100	99	99	94	96	99	89	99	32	89	97	97	63	34	58	97	99	60	No hit	No hit	No hit	87	98	No hit	No hit	No hit	No hit	98	85	No hit	No hit	No hit	No hit	No hit
C	37	Adiutrix intracellularis	75	73	72	79	No hit	99	99	99	94	96	99	98	90	31	86	97	99	80	34	51	97	98	58	99	No hit	No hit	80	97	No hit	No hit	No hit	No hit	68	91	No hit	No hit	No hit	No hit	No hit
C	38	Desulfobacca acetoxidans	99	72	72	89	No hit	99	99	99	94	95	99	98	90	91	93	97	97	80	34	99	97	18	98	No hit	No hit	38	95	99	No hit	No hit	No hit	No hit	71	80	No hit	No hit	No hit	No hit	No hit
D	39	Smithella sp	99	93	58	75	No hit	No hit	99	92	No hit	No hit	28	No hit	100	31	87	97	99	82	69	51	99	97	57	No hit	No hit	No hit	75	99	97	45	99	98	95	96	No hit	No hit	No hit	No hit	No hit
D	40	Syntrophus aciditrophicus	99	60	99	95	No hit	97	99	82	No hit	No hit	28	No hit	99	99	88	97	99	83	11	99	99	98	100	No hit	No hit	43	No hit	99	No hit	No hit	No hit	No hit	71	98	93	99	99	No hit	94
D	41	Syntrophorhabdus aromaticivorans	99	70	99	93	No hit	99	99	No hit	94	96	99	99	98	32	89	94	97	83	99	41	100	No hit	100	No hit	52	No hit	93	98	No hit	No hit	No hit	No hit	29	No hit	No hit	No hit	No hit	No hit	No hit
D	42	Desulfomonile tiedjei	75	98	99	98	88	99	100	99	96	97	99	89	99	31	92	96	97	80	34	43	97	18	100	99	No hit	No hit	92	99	66	42	99	99	99	94	96	99	99	94	98
E	43	Geobacter metallireducens	98	98	97	95	No hit	No hit	99	97	94	No hit	No hit	No hit	94	99	88	49	84	63	34	99	100	99	98	No hit	No hit	41	91	97	98	43	99	98	98	90	No hit	No hit	No hit	No hit	No hit
E	44	Trichlorobacter lovleyi	97	99	76	92	No hit	No hit	100	42	No hit	No hit	No hit	No hit	87	99	88	49	31	66	35	49	100	99	100	No hit	No hit	51	83	99	98	43	99	98	98	93	No hit	No hit	No hit	No hit	No hit
E	45	Geopsychrobacter electrodiphilus	75	99	99	96	No hit	No hit	100	No hit	No hit	No hit	28	No hit	87	99	89	94	99	80	35	47	99	98	100	99	No hit	65	83	98	96	42	99	99	96	95	No hit	No hit	33	No hit	No hit
E	46	Desulfuromonas acetoxidans	97	99	99	92	No hit	No hit	99	95	No hit	No hit	No hit	No hit	98	99	92	85	80	81	35	99	100	99	99	No hit	68	48	91	98	No hit	No hit	No hit	No hit	98	95	No hit	No hit	No hit	No hit	No hit
E	47	Syntrophotalea acetylenica	99	60	60	No hit	No hit	No hit	100	83	No hit	No hit	No hit	No hit	98	99	88	95	51	79	34	99	99	99	97	No hit	68	92	91	99	No hit	No hit	No hit	No hit	98	96	No hit	No hit	No hit	No hit	No hit
E	48	Trichloromonas sp	97	99	50	93	No hit	No hit	99	82	No hit	No hit	No hit	No hit	98	99	91	67	31	70	35	99	100	99	99	No hit	68	56	83	98	No hit	No hit	No hit	No hit	97	95	No hit	No hit	No hit	No hit	No hit
E	49	Desulfuromonas acetexigens	97	99	31	77	No hit	No hit	99	81	No hit	No hit	No hit	No hit	98	99	92	82	84	57	35	52	99	99	99	No hit	69	50	92	99	No hit	No hit	No hit	No hit	97	No hit	99	96	99	100	99
E	50	Geothermobacter ehrlichii	75	99	99	96	No hit	97	99	95	94	No hit	No hit	No hit	87	99	89	98	99	80	35	48	99	99	98	100	No hit	55	83	97	88	44	99	98	97	96	No hit	No hit	30	No hit	No hit
E	51	Geoalkalibacter ferrihydriticus	97	99	99	96	No hit	No hit	99	95	No hit	No hit	26	No hit	98	99	88	60	31	67	34	99	100	99	97	No hit	69	67	91	98	88	46	98	98	96	93	No hit	No hit	No hit	No hit	No hit
E	52	GWC2 55-46	97	60	70	53	No hit	97	99	94	No hit	No hit	28	No hit	98	33	91	95	98	79	34	50	100	98	100	No hit	No hit	No hit	83	98	93	42	99	99	97	95	No hit	No hit	No hit	No hit	No hit
E	53	Dadabacteria bacterium	52	60	24	74	No hit	No hit	99	48	No hit	No hit	No hit	No hit	88	No hit	No hit	No hit	No hit	66	No hit	50	97	No hit	100	No hit	No hit	49	94	97	96	99	79	95	98	95	No hit	No hit	No hit	No hit	No hit
E	54	Deferrisoma camini	99	100	80	95	88	99	99	99	95	96	99	98	90	99	90	94	98	60	34	46	98	98	99	No hit	No hit	98	91	99	66	42	99	99	97	91	No hit	No hit	19	No hit	No hit
other	55	Myxococcus fulvus	54	60	95	82	No hit	97	99	36	No hit	No hit	No hit	No hit	87	No hit	No hit	No hit	No hit	No hit	No hit	15	98	98	53	99	65	34	92	99	97	99	79	87	98	92	No hit	No hit	No hit	No hit	No hit
other	56	Myxococcus xanthus	57	60	34	74	No hit	97	100	36	No hit	No hit	No hit	No hit	87	No hit	No hit	No hit	No hit	No hit	22	99	100	98	63	99	65	43	85	99	97	99	83	88	98	96	No hit	No hit	No hit	No hit	No hit
other	57	Sorangium cellulosum	74	61	77	74	No hit	No hit	99	98	No hit	No hit	No hit	No hit	88	19	50	No hit	No hit	No hit	34	96	99	99	60	99	65	49	89	98	96	42	99	98	97	96	No hit	No hit	No hit	No hit	No hit
other	58	Cystobacter fuscus	75	60	95	96	No hit	No hit	99	60	No hit	No hit	No hit	No hit	87	No hit	No hit	No hit	No hit	No hit	21	99	99	No hit	54	99	65	98	93	99	97	99	79	83	97	96	No hit	No hit	No hit	No hit	No hit
other	59	Bdellovibrio bacteriovorus	37	44	No hit	No hit	No hit	No hit	99	No hit	No hit	No hit	No hit	No hit	No hit	No hit	No hit	No hit	No hit	No hit	35	50	99	No hit	47	No hit	No hit	42	53	98	96	99	84	89	98	94	No hit	No hit	No hit	No hit	No hit
other	60	Bacteriovorax stolpiiprotein	37	44	No hit	No hit	No hit	No hit	99	52	No hit	No hit	No hit	No hit	88	No hit	No hit	No hit	No hit	No hit	35	50	98	98	54	75	73	42	76	99	91	93	88	94	98	98	No hit	No hit	No hit	No hit	No hit

### Sheet: C_presence-absence-species 
Supplemental table S4C_presence-absence in each species
Clade	No	Name	01_FDH-Wa	02_FDH-Wb	03_FDH-Ma	04_FDH-Mb	05_FDH-Mg	06_Fhs	07_FolD	08_MetF	9_AcsA	10_AcsB	11_AcsC	12_AcsD	13_AcsE	14_PFO-fused	15_PFO-a	16_PFO-b	17_PFO-g	18_PFO-d	19_PPDK	20_PPS	21_Enolase	22_IPGM	23_SerA	24_PSTA	25_dPSP1	26_dPSP2	27_iPSP1	28_SHMT	29_GCST	30_GCSP-all	31_GCSPa	32_GCSPb	33_GCSL	34_GCSH	35_GR-A	36_GR-Bab	37_GR-Bg	38_GR-Ca	39_GR-Cb
A	1	Desulfovibrio desulfuricans	1	1	1	1	1	1	1	1	1	0	0	0	1	1	1	0	1	0	0	1	1	1	0	0	0	0	1	1	1	0	1	1	1	1	1	1	1	1	1
A	2	Desulfovibrio fairfieldensis	1	0	1	1	1	1	1	0	0	0	0	0	1	1	1	0	1	0	0	1	1	1	0	0	0	0	1	1	1	0	1	1	1	1	1	1	1	1	1
A	3	Desulfonatronum lacustre	0	0	1	1	1	0	1	0	1	0	0	0	1	1	1	1	0	0	0	0	1	1	0	0	1	0	1	1	1	0	1	1	1	1	0	0	0	0	0
A	4	Desulfonatronum thiodismutans	1	0	1	1	0	0	1	0	1	0	0	0	1	1	1	1	0	0	0	0	1	1	0	0	1	0	1	1	1	0	1	1	1	1	0	0	0	0	0
A	5	Desulfomicrobium baculatum	1	0	1	1	1	1	1	1	1	0	0	0	1	1	1	0	0	0	0	1	1	1	0	0	1	0	1	1	1	0	1	1	1	1	0	0	0	0	0
A	6	Desulfoplanes formicivorans	1	1	1	1	0	1	1	1	1	0	0	0	1	1	1	0	0	0	0	1	1	1	0	0	0	0	1	1	1	0	1	1	1	1	0	0	0	0	0
A	7	Desulfonatronovibrio hydrogenovorans	0	0	1	0	0	0	1	1	1	0	0	0	1	0	1	1	1	1	0	0	1	1	0	0	0	0	0	1	1	0	1	1	1	1	0	0	0	0	0
A	8	Desulfonauticus submarinus	1	0	1	1	1	0	1	1	0	0	0	0	1	0	1	1	1	1	0	1	1	1	0	0	0	0	0	1	1	0	1	1	1	1	0	0	0	0	0
A	9	Desulfohalobium retbaense	0	0	1	1	0	0	1	1	1	0	0	0	1	1	1	0	0	0	0	1	1	1	0	0	1	0	1	1	1	0	1	1	1	1	0	0	0	0	0
A	10	Desulfofervidus auxilii	1	1	0	0	1	0	1	1	0	0	0	0	0	0	1	1	1	1	0	1	1	1	1	0	0	0	0	1	1	0	1	1	1	1	0	0	0	0	0
B	11	Desulfocapsa sulfexigens	1	0	1	1	0	1	1	1	1	1	1	1	1	1	1	0	0	0	1	1	1	1	1	1	0	0	1	1	0	0	0	0	1	0	0	0	0	0	0
B	12	Desulfobulbus propionicus	1	0	1	1	0	0	1	0	0	0	0	0	1	1	1	0	0	0	1	1	1	1	0	1	0	1	1	1	0	0	1	1	1	1	0	0	0	0	0
B	13	Desulfurivibrio alkaliphilus	1	0	1	1	0	1	1	1	1	1	1	1	1	1	1	0	0	0	1	1	1	1	1	1	0	0	1	1	0	0	0	0	1	0	0	0	0	0	0
B	14	Thermodesulfatator indicus	1	0	1	1	0	1	1	1	1	1	1	1	1	0	1	1	1	1	1	1	1	1	1	0	0	0	1	1	0	0	0	0	0	1	0	0	0	0	0
B	15	Thermodesulfatator atlanticua	1	0	1	1	0	1	1	1	1	1	1	1	1	0	1	1	1	1	1	1	1	1	1	0	0	0	1	1	0	0	0	0	1	1	0	0	0	0	0
B	16	Thermodesulfatator autotrophicus	1	0	1	1	0	1	1	1	1	1	1	1	1	0	1	1	1	1	1	1	1	1	1	0	0	0	1	1	0	0	0	0	1	1	0	0	0	0	0
B	17	Caldimicrobium thiodismutans	1	0	1	1	0	1	1	1	1	1	1	1	1	0	1	1	1	1	1	1	1	0	1	0	0	0	1	1	0	0	0	0	0	1	0	0	0	0	0
B	18	Thermodesulfobacterium commune	1	0	1	1	0	1	1	1	0	1	1	1	1	0	1	1	1	1	0	1	1	0	1	0	0	0	0	1	0	0	0	0	0	1	0	0	0	0	0
B	19	Thermodesulfobacterium geofontis	1	0	1	1	1	1	1	1	1	1	1	1	1	0	1	1	1	1	1	1	1	0	1	0	0	0	1	1	0	0	0	0	0	1	0	0	0	0	0
B	20	Thermosulfurimonas dismutans	1	0	1	1	0	1	1	1	1	1	1	1	1	0	1	1	1	1	1	1	1	1	1	0	0	0	1	1	0	0	0	0	0	1	0	0	0	0	0
B	21	Thermosulfurimonas marina	1	0	1	1	0	1	1	1	1	1	1	1	1	0	1	1	1	1	1	1	1	1	1	0	0	1	1	1	0	0	0	0	0	1	0	0	0	0	0
B	22	Thermosulfuriphilus ammonigenes	1	1	1	1	0	1	1	1	1	1	1	1	1	0	1	1	1	1	1	1	1	1	1	0	0	0	1	1	0	0	0	0	1	1	0	0	0	0	0
B	23	Dissulfuribacter thermophilus	1	1	1	1	0	1	1	1	1	1	1	1	1	0	1	1	1	1	1	1	1	1	1	1	0	0	0	1	0	0	0	0	1	0	0	0	0	0	0
C	24	Desulfobacter postgatei	1	1	0	1	0	1	1	1	0	0	0	0	1	1	1	1	1	0	1	1	1	1	1	1	0	0	1	1	0	0	1	1	1	1	0	0	0	0	0
C	25	Desulfoluna butyratoxydans	1	1	0	1	0	1	1	1	1	1	1	1	1	1	1	1	1	1	0	0	1	1	0	1	0	0	1	1	1	0	1	1	1	1	0	0	0	0	0
C	26	Desulforegula conservatrix	1	0	1	1	0	1	1	0	0	0	0	0	0	1	1	0	1	0	0	0	1	1	0	1	0	0	1	1	0	0	0	0	1	0	0	0	0	0	0
C	27	Desulfosudis oleivorans	1	1	1	1	0	1	1	1	1	1	1	1	1	1	1	1	1	1	1	0	1	1	1	1	0	0	0	1	0	0	0	0	1	0	0	0	0	0	0
C	28	Desulfococcus multivorans	1	1	1	1	0	1	1	1	1	1	1	1	1	1	1	1	1	0	1	0	1	1	1	1	0	0	1	1	0	0	1	1	1	1	0	0	0	0	0
C	29	Desulfosarcina ovata	1	1	1	1	0	1	1	1	1	1	1	1	1	1	1	0	1	1	1	0	1	1	1	1	0	0	1	1	0	0	1	1	1	1	0	0	0	0	0
C	30	Desulfatirhabdium butyrativorans	1	1	1	1	1	1	1	1	1	1	1	1	1	1	1	1	1	1	1	0	1	1	1	1	0	0	1	1	1	0	1	1	1	1	0	0	0	0	0
C	31	Magnetomorum sp	1	1	1	1	0	1	1	1	1	1	1	1	1	1	1	1	1	0	1	0	1	1	1	1	0	1	0	1	0	0	0	0	0	0	0	0	0	0	0
C	32	Desulfatibacillum aliphaticivorans	1	1	1	1	0	1	1	1	1	1	1	1	1	1	1	0	0	1	0	0	1	1	1	1	0	0	1	1	0	0	0	0	1	0	0	0	0	0	0
C	33	Desulfatiglans anilini	1	1	1	1	0	1	1	1	1	1	1	1	1	1	1	0	1	1	1	1	1	0	1	1	0	0	1	1	0	0	0	0	1	1	0	0	0	0	0
C	34	Syntrophobacter fumaroxidans	1	0	1	1	0	1	1	1	1	1	1	1	1	0	1	1	1	1	1	0	1	1	1	1	0	0	1	1	0	0	0	0	1	1	0	0	0	0	0
C	35	Thermodesulforhabdus norvegica	1	1	0	1	1	1	1	1	1	1	1	1	1	0	1	1	1	1	1	0	1	1	1	1	0	0	0	1	0	0	0	0	1	1	0	0	0	0	0
C	36	Desulfarculus baarsii	1	1	0	1	0	1	1	1	1	1	1	1	1	0	1	1	1	0	0	0	1	1	0	0	0	0	1	1	0	0	0	0	1	1	0	0	0	0	0
C	37	Adiutrix intracellularis	1	1	1	1	0	1	1	1	1	1	1	1	1	0	1	1	1	1	0	0	1	1	0	1	0	0	1	1	0	0	0	0	0	1	0	0	0	0	0
C	38	Desulfobacca acetoxidans	1	1	1	1	0	1	1	1	1	1	1	1	1	1	1	1	1	1	0	1	1	0	1	0	0	0	1	1	0	0	0	0	1	1	0	0	0	0	0
D	39	Smithella sp	1	1	0	1	0	0	1	1	0	0	0	0	1	0	1	1	1	1	0	0	1	1	0	0	0	0	1	1	1	0	1	1	1	1	0	0	0	0	0
D	40	Syntrophus aciditrophicus	1	0	1	1	0	1	1	1	0	0	0	0	1	1	1	1	1	1	0	1	1	1	1	0	0	0	0	1	0	0	0	0	1	1	1	1	1	0	1
D	41	Syntrophorhabdus aromaticivorans	1	1	1	1	0	1	1	0	1	1	1	1	1	0	1	1	1	1	1	0	1	0	1	0	0	0	1	1	0	0	0	0	0	0	0	0	0	0	0
D	42	Desulfomonile tiedjei	1	1	1	1	1	1	1	1	1	1	1	1	1	0	1	1	1	1	0	0	1	0	1	1	0	0	1	1	0	0	1	1	1	1	1	1	1	1	1
E	43	Geobacter metallireducens	1	1	1	1	0	0	1	1	1	0	0	0	1	1	1	0	1	0	0	1	1	1	1	0	0	0	1	1	1	0	1	1	1	1	0	0	0	0	0
E	44	Trichlorobacter lovleyi	1	1	1	1	0	0	1	0	0	0	0	0	1	1	1	0	0	0	0	0	1	1	1	0	0	0	1	1	1	0	1	1	1	1	0	0	0	0	0
E	45	Geopsychrobacter electrodiphilus	1	1	1	1	0	0	1	0	0	0	0	0	1	1	1	1	1	1	0	0	1	1	1	1	0	0	1	1	1	0	1	1	1	1	0	0	0	0	0
E	46	Desulfuromonas acetoxidans	1	1	1	1	0	0	1	1	0	0	0	0	1	1	1	1	1	1	0	1	1	1	1	0	0	0	1	1	0	0	0	0	1	1	0	0	0	0	0
E	47	Syntrophotalea acetylenica	1	0	0	0	0	0	1	1	0	0	0	0	1	1	1	1	0	1	0	1	1	1	1	0	0	1	1	1	0	0	0	0	1	1	0	0	0	0	0
E	48	Trichloromonas sp	1	1	0	1	0	0	1	1	0	0	0	0	1	1	1	0	0	1	0	1	1	1	1	0	0	0	1	1	0	0	0	0	1	1	0	0	0	0	0
E	49	Desulfuromonas acetexigens	1	1	0	1	0	0	1	1	0	0	0	0	1	1	1	1	1	0	0	0	1	1	1	0	0	0	1	1	0	0	0	0	1	0	1	1	1	1	1
E	50	Geothermobacter ehrlichii	1	1	1	1	0	1	1	1	1	0	0	0	1	1	1	1	1	1	0	0	1	1	1	1	0	0	1	1	1	0	1	1	1	1	0	0	0	0	0
E	51	Geoalkalibacter ferrihydriticus	1	1	1	1	0	0	1	1	0	0	0	0	1	1	1	0	0	0	0	1	1	1	1	0	0	0	1	1	1	0	1	1	1	1	0	0	0	0	0
E	52	GWC2 55-46	1	0	1	0	0	1	1	1	0	0	0	0	1	0	1	1	1	1	0	0	1	1	1	0	0	0	1	1	1	0	1	1	1	1	0	0	0	0	0
E	53	Dadabacteria bacterium	0	0	0	1	0	0	1	0	0	0	0	0	1	0	0	0	0	0	0	0	1	0	1	0	0	0	1	1	1	1	1	1	1	1	0	0	0	0	0
E	54	Deferrisoma camini	1	1	1	1	1	1	1	1	1	1	1	1	1	1	1	1	1	0	0	0	1	1	1	0	0	1	1	1	0	0	1	1	1	1	0	0	0	0	0
other	55	Myxococcus fulvus	0	0	1	1	0	1	1	0	0	0	0	0	1	0	0	0	0	0	0	0	1	1	0	1	0	0	1	1	1	1	1	1	1	1	0	0	0	0	0
other	56	Myxococcus xanthus	0	0	0	1	0	1	1	0	0	0	0	0	1	0	0	0	0	0	0	1	1	1	0	1	0	0	1	1	1	1	1	1	1	1	0	0	0	0	0
other	57	Sorangium cellulosum	1	0	1	1	0	0	1	1	0	0	0	0	1	0	0	0	0	0	0	1	1	1	0	1	0	0	1	1	1	0	1	1	1	1	0	0	0	0	0
other	58	Cystobacter fuscus	1	0	1	1	0	0	1	0	0	0	0	0	1	0	0	0	0	0	0	1	1	0	0	1	0	1	1	1	1	1	1	1	1	1	0	0	0	0	0
other	59	Bdellovibrio bacteriovorus	0	0	0	0	0	0	1	0	0	0	0	0	0	0	0	0	0	0	0	0	1	0	0	0	0	0	0	1	1	1	1	1	1	1	0	0	0	0	0
other	60	Bacteriovorax stolpiiprotein	0	0	0	0	0	0	1	0	0	0	0	0	1	0	0	0	0	0	0	0	1	1	0	1	1	0	1	1	1	1	1	1	1	1	0	0	0	0	0

### Sheet: D_presence-absence-clade
Supplemental table S4D_presence-absence in each clade
Name	01_FDH-Wa	02_FDH-Wb	03_FDH-Ma	04_FDH-Mb	05_FDH-Mg	06_Fhs	07_FolD	08_MetF	9_AcsA	10_AcsB	11_AcsC	12_AcsD	13_AcsE	14_PFO-fused	15_PFO-a	16_PFO-b	17_PFO-g	18_PFO-d	19_PPDK	20_PPS	21_Enolase	22_IPGM	23_SerA	24_PSTA	25_dPSP1	26_dPSP2	27_iPSP1	28_SHMT	29_GCST	30_GCSP-all	31_GCSPa	32_GCSPb	33_GCSL	34_GCSH	35_GR-A	36_GR-Bab	37_GR-Bg	38_GR-Ca	39_GR-Cb
Clade A	1	1	1	1	1	1	1	1	1	0	0	0	1	1	1	1	1	1	0	1	1	1	1	0	1	0	1	1	1	0	1	1	1	1	1	1	1	1	1
Clade B	1	1	1	1	1	1	1	1	1	1	1	1	1	1	1	1	1	1	1	1	1	1	1	1	0	1	1	1	0	0	1	1	1	1	0	0	0	0	0
Clade C	1	1	1	1	1	1	1	1	1	1	1	1	1	1	1	1	1	1	1	1	1	1	1	1	0	1	1	1	1	0	1	1	1	1	0	0	0	0	0
Clade D	1	1	1	1	1	1	1	1	1	1	1	1	1	1	1	1	1	1	1	1	1	1	1	1	0	0	1	1	1	0	1	1	1	1	1	1	1	1	1
Clade E	1	1	1	1	1	1	1	1	1	1	1	1	1	1	1	1	1	1	0	1	1	1	1	1	0	1	1	1	1	1	1	1	1	1	1	1	1	1	1
Name	FDH	Fhs	FolD	MetF	CODH/ACS	PFO	PPDK	Enolase	IPGM	SerA	PSTA	PSP	SHMT	GCS	GR
Criteria	([01_FDH-Wa], [02_FDH-Wb] = 1) or ([03_FDH-Ma],[04_FDH-Mb], [05_FDH-Mg]) = 1 → 1	[06_fhs] = 1 → 1	[07_folD] = 1 → 1	[08_metF] = 1 → 1	[9_ACS-a], [10_ACS-b], [11_ACS-d], [12_ACS-c], [13_ACS-e] = 1 → 1	([14_PFO-fused] = 1) or ([15_PFO-a], [16_PFO-b], [17_PFO-g] = 1) → 1	[19_PPDK]or[20_PPS] = 1 → 1	[21_enolase] = 1 → 1	[22_IPGM] = 1 → 1	[23_serA] = 1 → 1	[24_PSTA] = 1 → 1	[25_dPSP1] or [26_dPSP2] or [27_iPSP1] = 1 → 1	[28_SHMT] = 1 → 1	([29_GCST][30_GCSP-all], [33_GCSL], [34_GCSH] = 1) or ([29_GCST], [31_GCSPa], [32_GCSPb], [33_GCSL], [34_GCSH] = 1) → 1	[35_GR-A], [36_GR-Bab[, [37_GR-Bg], [38_GR-Ca], [39_GR-Cb] = 1 → 1
Clade A	1	1	1	1	0	1	1	1	1	1	0	1	1	1	1
Clade B	1	1	1	1	1	1	1	1	1	1	1	1	1	0	0
Clade C	1	1	1	1	1	1	1	1	1	1	1	1	1	1	0
Clade D	1	1	1	1	1	1	1	1	1	1	1	1	1	1	1
Clade E	1	1	1	1	1	1	1	1	1	1	1	1	1	1	1

### Sheet: E_WL-rGly pathway inference
Supplemental table S4E_WL-rGly pathway inference
No	Name	FDH	CODH/ACS complex	GCS complex	WL	rGly	Both	CO2 fix
	Criteria	[01_FDH-Wa] or [03_FDH-Ma] = 1 → 1	All ([9_AcsA], [10_AcsB], [11_AcsC], [12_AcsD], [13_AcsE]) = 1 → 1	All([50_GCS-T], [51_GCS-P-all], [54_GCS-L], [55_GCS-H]) = 1 → 1, All([50_GCS-T], [52_GCS-Pa], [53_GCS-Pb], [54_GCS-L], [55_GCS-H]) = 1 → 1	Both(FDH, ACS-CODH complex) = 1 → 1	Both(FDH, GCS complex) = 1 → 1	All(FDH, ACS-CODH complex, GCS complex) = 1 → 1	WL = 1 → WL, rGly = 1 → rGly, WL & rGly = 1 → WL-rGly
1	Desulfovibrio desulfuricans	1	0	1	0	1	0	rGly
2	Desulfovibrio fairfieldensis	1	0	1	0	1	0	rGly
3	Desulfonatronum lacustre	1	0	1	0	1	0	rGly
4	Desulfonatronum thiodismutans	1	0	1	0	1	0	rGly
5	Desulfomicrobium baculatum	1	0	1	0	1	0	rGly
6	Desulfoplanes formicivorans	1	0	1	0	1	0	rGly
7	Desulfonatronovibrio hydrogenovorans	1	0	1	0	1	0	rGly
8	Desulfonauticus submarinus	1	0	1	0	1	0	rGly
9	Desulfohalobium retbaense	1	0	1	0	1	0	rGly
10	Desulfofervidus auxilii	1	0	1	0	1	0	rGly
11	Desulfocapsa sulfexigens	1	1	0	1	0	0	WL
12	Desulfobulbus propionicus	1	0	0	0	0	0
13	Desulfurivibrio alkaliphilus	1	1	0	1	0	0	WL
14	Thermodesulfatator indicus	1	1	0	1	0	0	WL
15	Thermodesulfatator atlanticua	1	1	0	1	0	0	WL
16	Thermodesulfatator autotrophicus	1	1	0	1	0	0	WL
17	Caldimicrobium thiodismutans	1	1	0	1	0	0	WL
18	Thermodesulfobacterium commune	1	0	0	0	0	0
19	Thermodesulfobacterium geofontis	1	1	0	1	0	0	WL
20	Thermosulfurimonas dismutans	1	1	0	1	0	0	WL
21	Thermosulfurimonas marina	1	1	0	1	0	0	WL
22	Thermosulfuriphilus ammonigenes	1	1	0	1	0	0	WL
23	Dissulfuribacter thermophilus	1	1	0	1	0	0	WL
24	Desulfobacter postgatei	1	0	0	0	0	0
25	Desulfoluna butyratoxydans	1	1	1	1	1	1	WL-rGly
26	Desulforegula conservatrix	1	0	0	0	0	0
27	Desulfosudis oleivorans	1	1	0	1	0	0	WL
28	Desulfococcus multivorans	1	1	0	1	0	0	WL
29	Desulfosarcina ovata	1	1	0	1	0	0	WL
30	Desulfatirhabdium butyrativorans	1	1	1	1	1	1	WL-rGly
31	Magnetomorum sp	1	1	0	1	0	0	WL
32	Desulfatibacillum aliphaticivorans	1	1	0	1	0	0	WL
33	Desulfatiglans anilini	1	1	0	1	0	0	WL
34	Syntrophobacter fumaroxidans	1	1	0	1	0	0	WL
35	Thermodesulforhabdus norvegica	1	1	0	1	0	0	WL
36	Desulfarculus baarsii	1	1	0	1	0	0	WL
37	Adiutrix intracellularis	1	1	0	1	0	0	WL
38	Desulfobacca acetoxidans	1	1	0	1	0	0	WL
39	Smithella sp	1	0	1	0	1	0	rGly
40	Syntrophus aciditrophicus	1	0	0	0	0	0
41	Syntrophorhabdus aromaticivorans	1	1	0	1	0	0	WL
42	Desulfomonile tiedjei	1	1	0	1	0	0	WL
43	Geobacter metallireducens	1	0	1	0	1	0	rGly
44	Trichlorobacter lovleyi	1	0	1	0	1	0	rGly
45	Geopsychrobacter electrodiphilus	1	0	1	0	1	0	rGly
46	Desulfuromonas acetoxidans	1	0	0	0	0	0
47	Syntrophotalea acetylenica	1	0	0	0	0	0
48	Trichloromonas sp	1	0	0	0	0	0
49	Desulfuromonas acetexigens	1	0	0	0	0	0
50	Geothermobacter ehrlichii	1	0	1	0	1	0	rGly
51	Geoalkalibacter ferrihydriticus	1	0	1	0	1	0	rGly
52	GWC2 55-46	1	0	1	0	1	0	rGly
53	Dadabacteria bacterium	0	0	1	0	0	0
54	Deferrisoma camini	1	1	0	1	0	0	WL
55	Myxococcus fulvus	1	0	1	0	1	0	rGly
56	Myxococcus xanthus	0	0	1	0	0	0
57	Sorangium cellulosum	1	0	1	0	1	0	rGly
58	Cystobacter fuscus	1	0	1	0	1	0	rGly
59	Bdellovibrio bacteriovorus	0	0	1	0	0	0
60	Bacteriovorax stolpiiprotein	0	0	1	0	0	0
